# *In vivo* expansion of gene-targeted hepatocytes through transient inhibition of an essential gene

**DOI:** 10.1101/2023.07.26.550728

**Authors:** Marco De Giorgi, So Hyun Park, Adam Castoreno, Mingming Cao, Ayrea Hurley, Lavanya Saxena, Marcel A. Chuecos, Christopher J. Walkey, Alexandria M. Doerfler, Mia N. Furgurson, M. Cecilia Ljungberg, Kalyani R. Patel, Sarah Hyde, Tyler Chickering, Stephanie Lefebvre, Kelly Wassarman, Patrick Miller, June Qin, Mark K. Schlegel, Ivan Zlatev, Rich Gang Li, Jong Kim, James F. Martin, Karl-Dimiter Bissig, Vasant Jadhav, Gang Bao, William R. Lagor

**Author notes:** Corresponding authors Correspondence: William R. Lagor, Ph.D., Department of Integrative Physiology, Baylor College of Medicine, Houston, TX 77030, USA. Gang Bao, Ph.D., Department of Bioengineering, Rice University, Houston, TX 77030, USA.

## Abstract

Homology Directed Repair (HDR)-based genome editing is an approach that could permanently correct a broad range of genetic diseases. However, its utility is limited by inefficient and imprecise DNA repair mechanisms in terminally differentiated tissues. Here, we tested “Repair Drive”, a novel method for improving targeted gene insertion in the liver by selectively expanding correctly repaired hepatocytes *in vivo*. Our system consists of transient conditioning of the liver by knocking down an essential gene, and delivery of an untargetable version of the essential gene *in cis* with a therapeutic transgene. We show that Repair Drive dramatically increases the percentage of correctly targeted hepatocytes, up to 25%. This resulted in a five-fold increased expression of a therapeutic transgene. Repair Drive was well-tolerated and did not induce toxicity or tumorigenesis in long term follow up. This approach will broaden the range of liver diseases that can be treated with somatic genome editing.
