## Supplemental Table 3 for "*In vivo* expansion of gene-targeted hepatocytes through transient inhibition of an essential gene"

### Sheet: Sheet1
Table S3: Top 100 ranked markers for hepatocyte diploidy (2n).
Ensembl ID	gene_name
ENSMUSG00000029368	Alb
ENSMUSG00000078672	Mup20
ENSMUSG00000020017	Hal
ENSMUSG00000029597	Sds
ENSMUSG00000029598	Plbd2
ENSMUSG00000046101	Mcmdc2
ENSMUSG00000031024	St5
ENSMUSG00000086474	9130204K15Rik
ENSMUSG00000021947	Cryl1
ENSMUSG00000020532	Acaca
ENSMUSG00000092341	Malat1
ENSMUSG00000034528	Hsd17b13
ENSMUSG00000044005	Gls2
ENSMUSG00000035202	Lars2
ENSMUSG00000064339	mt-Rnr2
ENSMUSG00000028519	Dab1
ENSMUSG00000112437	Gm35188
ENSMUSG00000052974	Cyp2f2
ENSMUSG00000055799	Tcf7l1
ENSMUSG00000078862	Gm14326
ENSMUSG00000012117	Dhdds
ENSMUSG00000022708	Zbtb20
ENSMUSG00000019232	Etnppl
ENSMUSG00000060579	Fhit
ENSMUSG00000097125	Gm26885
ENSMUSG00000106106	CT010467.1
ENSMUSG00000046159	Chrm3
ENSMUSG00000085124	Gm12766
ENSMUSG00000027513	Pck1
ENSMUSG00000017978	Cadps2
ENSMUSG00000030560	Ctsc
ENSMUSG00000109311	AI314278
ENSMUSG00000024211	Grm8
ENSMUSG00000030895	Hpx
ENSMUSG00000070345	Hsf5
ENSMUSG00000033207	Mamdc2
ENSMUSG00000082580	Gm13182
ENSMUSG00000055435	Maf
ENSMUSG00000068966	Zbtb34
ENSMUSG00000024287	Thoc1
ENSMUSG00000112527	Gm35696
ENSMUSG00000058207	Serpina3k
ENSMUSG00000029134	Plb1
ENSMUSG00000035455	Fignl1
ENSMUSG00000025396	Hsd17b6
ENSMUSG00000054764	Mtnr1a
ENSMUSG00000085320	Gm11548
ENSMUSG00000032776	Mctp2
ENSMUSG00000032376	Usp3
ENSMUSG00000024827	Gldc
ENSMUSG00000029757	Dync1i1
ENSMUSG00000044702	Palb2
ENSMUSG00000034377	Tulp4
ENSMUSG00000097649	Gm10561
ENSMUSG00000029167	Ppargc1a
ENSMUSG00000074764	Sel1l2
ENSMUSG00000029394	Cdk2ap1
ENSMUSG00000045648	Vwc2l
ENSMUSG00000038774	Ascc3
ENSMUSG00000043336	Filip1l
ENSMUSG00000079644	Gm1110
ENSMUSG00000070605	Zfp992
ENSMUSG00000109436	Gm45075
ENSMUSG00000066154	Mup3
ENSMUSG00000106738	Gm5
ENSMUSG00000102070	Gm28661
ENSMUSG00000079012	Serpina3m
ENSMUSG00000025202	Scd3
ENSMUSG00000055044	Pdlim1
ENSMUSG00000039033	Tasp1
ENSMUSG00000064351	mt-Co1
ENSMUSG00000022748	Cmss1
ENSMUSG00000023075	Akirin1
ENSMUSG00000111128	Gm49338
ENSMUSG00000097445	Gm26631
ENSMUSG00000058690	Ccser2
ENSMUSG00000024404	Riok3
ENSMUSG00000037965	Zc3h7a
ENSMUSG00000055320	Tead1
ENSMUSG00000098178	Gm42418
ENSMUSG00000069805	Fbp1
ENSMUSG00000004698	Hdac9
ENSMUSG00000028246	Faxc
ENSMUSG00000033102	Cdc14b
ENSMUSG00000001441	Npepps
ENSMUSG00000034453	Polr3b
ENSMUSG00000032125	Robo4
ENSMUSG00000020182	Ddc
ENSMUSG00000081919	Gm12399
ENSMUSG00000004359	Spic
ENSMUSG00000029088	Kcnip4
ENSMUSG00000102349	Gm37376
ENSMUSG00000069601	Ank3
ENSMUSG00000091119	Ccdc152
ENSMUSG00000095280	Gm21738
ENSMUSG00000097380	Gm26816
ENSMUSG00000040536	Necab1
ENSMUSG00000023764	Sfi1
ENSMUSG00000026142	Rhbdd1
ENSMUSG00000085393	Gm11280
