## Supplemental Table 4 for "*In vivo* expansion of gene-targeted hepatocytes through transient inhibition of an essential gene"

### Sheet: Sheet1
Table S4: Top 100 ranked markers for hepatocyte polploidy (4n).
Ensembl ID	gene_name
ENSMUSG00000025479	Cyp2e1
ENSMUSG00000021210	Akr1c6
ENSMUSG00000030236	Slco1b2
ENSMUSG00000005674	Tomm40l
ENSMUSG00000030378	Sult2a8
ENSMUSG00000005677	Nr1i3
ENSMUSG00000026170	Cyp27a1
ENSMUSG00000050440	Hamp
ENSMUSG00000028076	Cd1d1
ENSMUSG00000042289	Hsd3b7
ENSMUSG00000007872	Id3
ENSMUSG00000038060	Dlec1
ENSMUSG00000021876	Rnase4
ENSMUSG00000010651	Acaa1b
ENSMUSG00000023070	Rgn
ENSMUSG00000072115	Ang
ENSMUSG00000096688	Mup17
ENSMUSG00000108546	Gm44662
ENSMUSG00000054263	Lifr
ENSMUSG00000054827	Cyp2c50
ENSMUSG00000096674	Mup15
ENSMUSG00000063558	Aox1
ENSMUSG00000108815	Gm49388
ENSMUSG00000112774	Gm36041
ENSMUSG00000023044	Csad
ENSMUSG00000073834	Mup11
ENSMUSG00000025934	Gsta3
ENSMUSG00000081227	Gm13082
ENSMUSG00000032310	Cyp1a2
ENSMUSG00000036216	Leap2
ENSMUSG00000003053	Cyp2c29
ENSMUSG00000065402	Mir122
ENSMUSG00000024921	Smarca2
ENSMUSG00000005610	Eif4g2
ENSMUSG00000112873	Gm48877
ENSMUSG00000071204	Gm10319
ENSMUSG00000005514	Por
ENSMUSG00000024304	Cdh2
ENSMUSG00000040918	Slc19a2
ENSMUSG00000020362	Cnot6
ENSMUSG00000109482	Gm4756
ENSMUSG00000104576	F830115B05Rik
ENSMUSG00000002588	Pon1
ENSMUSG00000018604	Tbx3
ENSMUSG00000062624	Cyp2c67
ENSMUSG00000081207	Gm13775
ENSMUSG00000021611	Tert
ENSMUSG00000057400	Ces1c
ENSMUSG00000026792	Lrsam1
ENSMUSG00000034177	Rnf43
ENSMUSG00000026970	Rbms1
ENSMUSG00000065208	Gm24616
ENSMUSG00000033022	Cdo1
ENSMUSG00000028240	Cyp7a1
ENSMUSG00000022994	Adcy6
ENSMUSG00000090090	Mup-ps16
ENSMUSG00000032204	Aqp9
ENSMUSG00000025194	Abcc2
ENSMUSG00000026405	C4bp
ENSMUSG00000052117	D630039A03Rik
ENSMUSG00000059263	Usp47
ENSMUSG00000085826	Gm15638
ENSMUSG00000058317	Ube2e2
ENSMUSG00000045392	Olfr1033
ENSMUSG00000100220	Gm29331
ENSMUSG00000092075	Serpina4-ps1
ENSMUSG00000003526	Prodh
ENSMUSG00000040134	Rdh7
ENSMUSG00000037826	Ppm1k
ENSMUSG00000024387	Csnk2b
ENSMUSG00000028248	Pnisr
ENSMUSG00000109493	Gm45208
ENSMUSG00000089960	Ugt1a1
ENSMUSG00000028715	Cyp4a14
ENSMUSG00000021737	Psmd6
ENSMUSG00000103343	Gm37052
ENSMUSG00000022010	Tsc22d1
ENSMUSG00000086859	Snhg20
ENSMUSG00000040557	Mettl27
ENSMUSG00000086740	Gm17029
ENSMUSG00000024319	Vps52
ENSMUSG00000084960	B430010I23Rik
ENSMUSG00000078673	Mup19
ENSMUSG00000021259	Cyp46a1
ENSMUSG00000084822	Myadml2os
ENSMUSG00000029445	Hpd
ENSMUSG00000073842	Mup7
ENSMUSG00000048874	Phf3
ENSMUSG00000099338	2810030D12Rik
ENSMUSG00000018167	Stard3
ENSMUSG00000110659	Gm45727
ENSMUSG00000031629	Cenpu
ENSMUSG00000032580	Rbm5
ENSMUSG00000089235	Gm23119
ENSMUSG00000026034	Clk1
ENSMUSG00000023971	Rrp36
ENSMUSG00000030972	Acsm5
ENSMUSG00000053332	Gas5
ENSMUSG00000039461	Tcta
ENSMUSG00000024843	Chka
