## Supplemental Table 5 for "*In vivo* expansion of gene-targeted hepatocytes through transient inhibition of an essential gene"

### Sheet: Sheet1
Table S5: SMRT-seq with UMI number of CCS reads, UMI consensus reads and Apoa1 aligned reads.
Mouse ID	Treatment	# CCS HiFi reads	# UMI consensus reads	# Aligned reads	% UMI consensus reads/CCS HiFi reads	% Apoa1 aligned reads
ms1	Control	180316	9868	9577	5.47261	97.0511
ms2	Unselected	111694	7177	6952	6.42559	96.865
ms3		150247	8440	8186	5.61742	96.9905
ms4		204836	4031	3915	1.96792	97.1223
ms5		251060	5022	4850	2.00032	96.5751
ms6		163375	8745	8503	5.35272	97.2327
ms7	Repair Drive	145638	6395	6209	4.39102	97.0915
ms8		144462	4400	4300	3.04578	97.7273
ms9		315537	5156	5025	1.63404	97.4593
ms10		233323	9783	9483	4.1929	96.9335
ms11		226894	7544	7323	3.3249	97.0705
