## Supplemental Table 6 for "*In vivo* expansion of gene-targeted hepatocytes through transient inhibition of an essential gene"

### Sheet: Sheet1
Table S6: GISA-seq number of total reads, UMI consolidated reads and aligned reads.
Mouse ID	Treatment	Total reads	UMI consolidated	primer-specific	AAV-CRISPR	AAV-Donor	mm10
ms1	Control	930568	887789	12986	1754	55	633
ms2	Unselected	1865505	933813	533712	397328	81505	12684
ms3		2065968	843891	541433	402989	89362	12429
ms4		2467282	1040988	847338	634409	123053	14129
ms5		1556990	1061912	506478	380975	83986	8723
ms6		296675	264041	26504	18297	2204	920
ms7	Repair Drive	1160692	373071	143218	103331	14864	17364
ms8		287926	246860	40711	27686	4603	5248
ms9		1782905	1756983	40998	12374	1500	3197
ms10		999390	974105	27761	10487	1405	2867
ms11		957774	840049	38272	19525	2641	4469
