## Supplemental Table 7 for "*In vivo* expansion of gene-targeted hepatocytes through transient inhibition of an essential gene"

### Sheet: ms2
Table S7: Non-redundant off-target integration sites with read count and annotation for Unselected mice (mouse 2-6).
Chr	Position	Count	Annotation	Gene Name
chr2	98666606	57	exon (ENSMUST00000099683, exon 2 of 5)	ENSMUSG00000075014
chr10	76563871	23	TTS (ENSMUST00000136382)	ENSMUSG00000009115
chr16	34978847	21	intron (ENSMUST00000023538, intron 26 of 31)	ENSMUSG00000100593
chr9	3000470	20	promoter-TSS (ENSMUST00000151376)	ENSMUSG00000091028
chr2	29624713	19	intron (ENSMUST00000147755, intron 1 of 24)	ENSMUSG00000039844
chr15	74795033	17	intron (ENSMUST00000163707, intron 1 of 2)	ENSMUSG00000044678
chr7	19118328	16	promoter-TSS (ENSMUST00000127433)	ENSMUSG00000085601
chr1	138658846	15	intron (ENSMUST00000190707, intron 2 of 4)	ENSMUSG00000100459
chr17	31847071	15	exon (ENSMUST00000024839, exon 13 of 14)	ENSMUSG00000024042
chr17	39846273	15	intron (ENSMUST00000129952, intron 2 of 2)	ENSMUSG00000000884
chr2	29426779	15	intron (ENSMUST00000162623, intron 3 of 4)	ENSMUSG00000086994
chr11	100570388	14	TTS (ENSMUST00000132143)	ENSMUSG00000006782
chr2	5502766	14	intron (ENSMUST00000044009, intron 2 of 10)	ENSMUSG00000082013
chr7	129345060	14	intron (ENSMUST00000094018, intron 5 of 6)	ENSMUSG00000070366
chr16	77401824	13	TTS (ENSMUST00000179255)	ENSMUSG00000096870
chr2	116047920	13	intron (ENSMUST00000135543, intron 1 of 2)	ENSMUSG00000027210
chr4	84734196	13	Intergenic	ENSMUSG00000086413
chr11	117892996	12	Intergenic	ENSMUSG00000017713
chr12	3109877	12	Intergenic	ENSMUSG00000092168
chr18	58689077	12	Intergenic	ENSMUSG00000024601
chr2	163640417	12	intron (ENSMUST00000017851, intron 1 of 9)	ENSMUSG00000058812
chr16	42202026	11	Intergenic	ENSMUSG00000061080
chr4	27250586	11	Intergenic	ENSMUSG00000080958
chr4	97814291	10	intron (ENSMUST00000107057, intron 2 of 6)	ENSMUSG00000048747
chr8	34172094	10	Intergenic	ENSMUSG00000098785
chr2	168229433	9	intron (ENSMUST00000109193, intron 1 of 8)	ENSMUSG00000078919
chr1	67141240	8	intron (ENSMUST00000027144, intron 2 of 37)	ENSMUSG00000025991
chr1	170889458	8	Intergenic	ENSMUSG00000026659
chr17	23673460	8	promoter-TSS (ENSMUST00000024697)	ENSMUSG00000023904
chr6	93461407	8	Intergenic	ENSMUSG00000088630
chr1	99790196	7	TTS (ENSMUST00000117372)	ENSMUSG00000082431
chr11	104408872	7	intron (ENSMUST00000018556, intron 3 of 14)	ENSMUSG00000018412
chr11	116042542	7	intron (ENSMUST00000150759, intron 1 of 15)	ENSMUSG00000020770
chr2	98662260	7	promoter-TSS (ENSMUST00000099684)	ENSMUSG00000075015
chr10	56425731	6	Intergenic	ENSMUSG00000050953
chr13	48529258	6	Intergenic	ENSMUSG00000065453
chr14	64398668	6	intron (ENSMUST00000067927, intron 6 of 10)	ENSMUSG00000054733
chr18	84875187	6	intron (ENSMUST00000163083, intron 3 of 4)	ENSMUSG00000024646
chr19	11158105	6	intron (ENSMUST00000078770, intron 3 of 6)	ENSMUSG00000024728
chr2	24890090	6	exon (ENSMUST00000192134, exon 1 of 1)	ENSMUSG00000036893
chr2	31487502	6	intron (ENSMUST00000102840, intron 6 of 15)	ENSMUSG00000076441
chr4	139632475	6	intron (ENSMUST00000178644, intron 10 of 29)	ENSMUSG00000028737
chr6	118508558	6	exon (ENSMUST00000112830, exon 30 of 34)	ENSMUSG00000007827
chrUn_JH584304	103247	6	Intergenic	ENSMUSG00000095041
chr10	17283392	5	Intergenic	ENSMUSG00000088436
chr3	137466654	5	Intergenic	ENSMUSG00000055138
chr7	140776764	5	TTS (ENSMUST00000026553)	ENSMUSG00000025480
chr9	3012745	5	promoter-TSS (ENSMUST00000143083)	ENSMUSG00000096519
chr12	91877182	4	Intergenic	ENSMUSG00000066389
chr19	23502663	4	Intergenic	ENSMUSG00000033207
chr4	15285173	4	exon (ENSMUST00000062684, exon 3 of 3)	ENSMUSG00000043252
chr5	21363540	4	intron (ENSMUST00000115245, intron 2 of 18)	ENSMUSG00000039899
chr9	3009292	4	intron (ENSMUST00000181242, intron 2 of 3)	ENSMUSG00000096519
chr1	67182939	3	intron (ENSMUST00000027144, intron 21 of 37)	ENSMUSG00000025991
chr14	100222124	3	intron (ENSMUST00000145018, intron 1 of 1)	ENSMUSG00000084991
chr19	40183785	3	intron (ENSMUST00000171604, intron 1 of 4)	ENSMUSG00000060613
chr5	90110270	3	Intergenic	ENSMUSG00000043618
chr1	51483225	2	Intergenic	ENSMUSG00000026107
chr11	119113116	2	Intergenic	ENSMUSG00000086306
chr15	3371179	2	intron (ENSMUST00000159508, intron 4 of 5)	ENSMUSG00000091119
chr15	75212902	2	Intergenic	ENSMUSG00000047728
chr2	88791655	2	Intergenic	ENSMUSG00000059023
chr3	109669984	2	Intergenic	ENSMUSG00000102304
chr5	41297202	2	Intergenic	ENSMUSG00000029128
chr6	122292173	2	Intergenic	ENSMUSG00000030114
chr7	15633178	2	intron (ENSMUST00000173912, intron 1 of 3)	ENSMUSG00000066772
chr7	24926089	2	TTS (ENSMUST00000126918)	ENSMUSG00000040940
chr7	39841698	2	Intergenic	ENSMUSG00000100431
chr8	106770739	2	intron (ENSMUST00000048359, intron 14 of 17)	ENSMUSG00000041949
chr9	3024031	2	intron (ENSMUST00000181242, intron 2 of 3)	ENSMUSG00000096519
chr9	3030621	2	Intergenic	ENSMUSG00000095041
chr9	3032840	2	intron (ENSMUST00000151376, intron 2 of 3)	ENSMUSG00000091028
chrUn_JH584304	68990	2	Intergenic	ENSMUSG00000095041
chrUn_JH584304	78016	2	Intergenic	ENSMUSG00000095041
chrUn_JH584304	104403	2	Intergenic	ENSMUSG00000095041
chrUn_JH584304	112867	2	Intergenic	ENSMUSG00000095041
chr1	80986786	1	intron (ENSMUST00000041183, intron 1 of 2)	ENSMUSG00000036144
chr1	128513657	1	Intergenic	ENSMUSG00000100941
chr1	179728539	1	intron (ENSMUST00000131716, intron 6 of 22)	ENSMUSG00000087236
chr1	181959788	1	intron (ENSMUST00000102781, intron 2 of 24)	ENSMUSG00000077677
chr1	182856619	1	intron (ENSMUST00000153348, intron 4 of 8)	ENSMUSG00000102291
chr11	27788660	1	intron (ENSMUST00000108491, intron 2 of 6)	ENSMUSG00000053228
chr11	61780589	1	intron (ENSMUST00000129025, intron 23 of 24)	ENSMUSG00000020528
chr11	101002521	1	Intergenic	ENSMUSG00000019302
chr12	37430774	1	intron (ENSMUST00000049874, intron 12 of 12)	ENSMUSG00000050103
chr12	68412763	1	Intergenic	ENSMUSG00000064890
chr12	99881680	1	intron (ENSMUST00000144298, intron 1 of 24)	ENSMUSG00000028804
chr12	111788526	1	promoter-TSS (ENSMUST00000124197)	ENSMUSG00000021288
chr13	12227172	1	intron (ENSMUST00000099856, intron 15 of 32)	ENSMUSG00000021311
chr13	53527299	1	Intergenic	ENSMUSG00000063166
chr13	93632183	1	intron (ENSMUST00000099309, intron 2 of 7)	ENSMUSG00000074768
chr14	12362245	1	intron (ENSMUST00000173912, intron 1 of 3)	ENSMUSG00000066772
chr14	19417259	1	Intergenic	ENSMUSG00000095041
chr14	19418731	1	exon (ENSMUST00000177817, exon 2 of 6)	ENSMUSG00000095280
chr14	20821207	1	Intergenic	ENSMUSG00000021822
chr14	23127355	1	Intergenic	ENSMUSG00000047420
chr14	28183492	1	Intergenic	ENSMUSG00000092331
chr14	41956994	1	intron (ENSMUST00000186891, intron 12 of 32)	ENSMUSG00000101397
chr14	90334623	1	Intergenic	ENSMUSG00000077619
chr14	90979956	1	Intergenic	ENSMUSG00000088746
chr14	109626212	1	Intergenic	ENSMUSG00000089119
chr15	33735703	1	Intergenic	ENSMUSG00000068428
chr15	70744785	1	Intergenic	ENSMUSG00000085913
chr15	71396730	1	Intergenic	ENSMUSG00000036800
chr15	102059347	1	intron (ENSMUST00000171378, intron 2 of 18)	ENSMUSG00000090855
chr17	6502048	1	Intergenic	ENSMUSG00000096780
chr17	19023143	1	Intergenic	ENSMUSG00000096717
chr17	50217913	1	promoter-TSS (ENSMUST00000194498)	ENSMUSG00000104256
chr18	25783745	1	Intergenic	ENSMUSG00000083087
chr18	60405614	1	Intergenic	ENSMUSG00000069996
chr18	87897377	1	intron (ENSMUST00000114000, intron 52 of 78)	ENSMUSG00000045103
chr2	6191568	1	intron (ENSMUST00000042658, intron 4 of 4)	ENSMUSG00000087125
chr2	17950618	1	Intergenic	ENSMUSG00000086306
chr2	120007040	1	intron (ENSMUST00000066058, intron 2 of 29)	ENSMUSG00000033902
chr2	164992576	1	intron (ENSMUST00000099092, intron 18 of 25)	ENSMUSG00000017740
chr2	167822502	1	Intergenic	ENSMUSG00000087684
chr3	78966876	1	promoter-TSS (ENSMUST00000036976)	ENSMUSG00000037096
chr3	116764233	1	intron (ENSMUST00000107603, intron 9 of 18)	ENSMUSG00000055409
chr3	128936759	1	intron (ENSMUST00000149601, intron 1 of 4)	ENSMUSG00000087579
chr3	134454705	1	Intergenic	ENSMUSG00000101653
chr4	130783941	1	Intergenic	ENSMUSG00000086548
chr4	141177613	1	intron (ENSMUST00000030757, intron 3 of 9)	ENSMUSG00000028920
chr5	33328940	1	Intergenic
chr5	114378980	1	intron (ENSMUST00000152095, intron 1 of 19)	ENSMUSG00000086115
chr5	146830115	1	Intergenic	ENSMUSG00000041453
chr5	151474461	1	Intergenic	ENSMUSG00000020010
chr6	33698753	1	Intergenic	ENSMUSG00000082218
chr6	33881633	1	intron (ENSMUST00000052266, intron 14 of 17)	ENSMUSG00000029763
chr6	88522581	1	Intergenic	ENSMUSG00000030082
chr6	108480290	1	intron (ENSMUST00000032192, intron 46 of 61)	ENSMUSG00000098674
chr6	147655739	1	Intergenic	ENSMUSG00000094869
chr7	9337812	1	intron (ENSMUST00000173643, intron 4 of 5)	ENSMUSG00000092308
chr7	50251940	1	intron (ENSMUST00000145096, intron 10 of 11)	ENSMUSG00000055409
chr7	84599138	1	intron (ENSMUST00000128460, intron 4 of 7)	ENSMUSG00000030630
chr8	64367030	1	Intergenic	ENSMUSG00000076042
chr8	65925875	1	Intergenic	ENSMUSG00000021044
chr8	67686729	1	Intergenic	ENSMUSG00000086883
chr8	96419125	1	Intergenic	ENSMUSG00000077272
chr8	123606776	1	promoter-TSS (ENSMUST00000177995)	ENSMUSG00000095376
chr9	3002943	1	promoter-TSS (ENSMUST00000177722)	ENSMUSG00000096385
chr9	3005284	1	promoter-TSS (ENSMUST00000178641)	ENSMUSG00000096736
chr9	3008016	1	TTS (ENSMUST00000099047)	ENSMUSG00000095547
chr9	3010590	1	intron (ENSMUST00000181242, intron 2 of 3)	ENSMUSG00000096519
chr9	3014073	1	exon (ENSMUST00000143083, exon 3 of 4)	ENSMUSG00000096519
chr9	3016023	1	intron (ENSMUST00000099050, intron 2 of 4)	ENSMUSG00000074564
chr9	3018349	1	TTS (ENSMUST00000179881)	ENSMUSG00000096385
chr9	3020856	1	TTS (ENSMUST00000179272)	ENSMUSG00000095547
chr9	3035302	1	Intergenic	ENSMUSG00000092168
chr9	46520528	1	Intergenic	ENSMUSG00000077383
chr9	121929471	1	Intergenic	ENSMUSG00000043773
chrUn_GL456392	22727	1	NA
chrUn_JH584304	79301	1	Intergenic	ENSMUSG00000095041
chrUn_JH584304	86435	1	Intergenic	ENSMUSG00000095041
chrUn_JH584304	99152	1	Intergenic	ENSMUSG00000095041
chrY	4036623	1	Intergenic	ENSMUSG00000101499
chrY	54763530	1	Intergenic	ENSMUSG00000070546
chrY	56747121	1	Intergenic	ENSMUSG00000092331
chrY	58940584	1	Intergenic	ENSMUSG00000099461
chrY	59006864	1	Intergenic	ENSMUSG00000101728

### Sheet: ms3
Chr	Position	Count	Annotation	Gene Name
chr2	98666561	63	exon (ENSMUST00000099683, exon 2 of 5)	ENSMUSG00000075014
chr10	79967475	36	exon (ENSMUST00000045247, exon 10 of 10)	ENSMUSG00000035745
chr11	88957706	33	Intergenic	ENSMUSG00000000278
chr9	21735236	29	exon (ENSMUST00000034713, exon 5 of 18)	ENSMUSG00000032193
chr11	109695299	28	intron (ENSMUST00000155559, intron 1 of 11)	ENSMUSG00000020614
chr6	33720428	21	intron (ENSMUST00000143190, intron 1 of 4)	ENSMUSG00000029763
chr9	3000263	20	promoter-TSS (ENSMUST00000151376)	ENSMUSG00000091028
chr3	138446048	19	TTS (ENSMUST00000160625)	ENSMUSG00000028138
chr19	7590019	15	Intergenic	ENSMUSG00000024972
chr13	60694105	13	intron (ENSMUST00000077453, intron 2 of 25)	ENSMUSG00000096874
chr2	98662235	13	promoter-TSS (ENSMUST00000099684)	ENSMUSG00000075015
chrY	10644705	13	Intergenic	ENSMUSG00000075359
chr12	3109873	12	Intergenic	ENSMUSG00000092168
chr18	12721290	12	intron (ENSMUST00000025294, intron 7 of 13)	ENSMUSG00000087950
chr13	74408477	11	Intergenic	ENSMUSG00000076033
chr15	85708493	11	Intergenic	ENSMUSG00000065564
chr19	53468710	11	Intergenic	ENSMUSG00000097636
chr14	19417208	10	intron (ENSMUST00000177817, intron 2 of 5)	ENSMUSG00000095280
chr5	90467303	10	exon (ENSMUST00000031314, exon 7 of 15)	ENSMUSG00000029368
chr5	90471474	10	intron (ENSMUST00000031314, intron 10 of 14)	ENSMUSG00000029368
chr8	124138061	10	intron (ENSMUST00000127664, intron 1 of 15)	ENSMUSG00000089704
chr9	3001385	10	intron (ENSMUST00000151376, intron 3 of 3)	ENSMUSG00000091028
chr17	42196818	9	Intergenic	ENSMUSG00000042256
chr5	64995315	9	intron (ENSMUST00000139366, intron 2 of 3)	ENSMUSG00000029185
chr7	43298766	9	exon (ENSMUST00000048015, exon 4 of 4)	ENSMUSG00000012640
chr10	13983664	8	intron (ENSMUST00000185392, intron 1 of 1)	ENSMUSG00000015501
chr8	22560015	8	intron (ENSMUST00000067786, intron 6 of 10)	ENSMUSG00000008892
chr10	87553923	7	intron (ENSMUST00000133293, intron 1 of 4)	ENSMUSG00000020051
chr14	76681100	7	promoter-TSS (ENSMUST00000191384)	ENSMUSG00000101009
chr2	92384290	7	TTS (ENSMUST00000054316)	ENSMUSG00000044916
chr7	129045561	7	Intergenic	ENSMUSG00000070366
chr9	3023451	7	promoter-TSS (ENSMUST00000099046)	ENSMUSG00000095186
chr16	20303097	6	promoter-TSS (ENSMUST00000048642)	ENSMUSG00000033918
chr2	5494980	6	intron (ENSMUST00000044009, intron 2 of 10)	ENSMUSG00000082013
chr17	83553212	5	Intergenic	ENSMUSG00000024248
chr3	62863349	5	Intergenic	ENSMUSG00000063001
chr13	102298914	4	Intergenic	ENSMUSG00000084733
chr5	89587211	4	Intergenic	ENSMUSG00000035528
chr9	3014069	4	TTS (ENSMUST00000099047)	ENSMUSG00000095547
chrUn_JH584304	81027	4	promoter-TSS (ENSMUST00000151376)	ENSMUSG00000091028
chrUn_JH584304	90671	4	promoter-TSS (ENSMUST00000075573)	ENSMUSG00000095891
chr1	24614489	3	promoter-TSS (ENSMUST00000189941)	ENSMUSG00000100862
chr14	21183431	3	intron (ENSMUST00000045376, intron 4 of 10)	ENSMUSG00000088456
chr17	39848012	3	TTS (ENSMUST00000062783)	ENSMUSG00000045999
chr2	133444035	3	intron (ENSMUST00000149965, intron 1 of 4)	ENSMUSG00000086650
chr4	45503871	3	intron (ENSMUST00000147448, intron 1 of 2)	ENSMUSG00000088892
chr4	153153068	3	Intergenic	ENSMUSG00000085648
chr9	3025644	3	TTS (ENSMUST00000099047)	ENSMUSG00000095547
chr9	3034599	3	TTS (ENSMUST00000179264)	ENSMUSG00000095891
chrUn_JH584304	105215	3	Intergenic	ENSMUSG00000095041
chr1	39034841	2	Intergenic	ENSMUSG00000104188
chr11	62388817	2	intron (ENSMUST00000127471, intron 14 of 19)	ENSMUSG00000018501
chr12	20060806	2	intron (ENSMUST00000031388, intron 8 of 12)	ENSMUSG00000029433
chr12	70019507	2	intron (ENSMUST00000095666, intron 27 of 27)	ENSMUSG00000089153
chr14	19418211	2	intron (ENSMUST00000177817, intron 2 of 5)	ENSMUSG00000095280
chr14	73667771	2	Intergenic	ENSMUSG00000096463
chr15	55794477	2	intron (ENSMUST00000140574, intron 1 of 1)	ENSMUSG00000060429
chr17	81741394	2	Intergenic	ENSMUSG00000097897
chr18	21224030	2	intron (ENSMUST00000049260, intron 2 of 5)	ENSMUSG00000042680
chr3	157917099	2	intron (ENSMUST00000118539, intron 4 of 11)	ENSMUSG00000028179
chr4	69950584	2	Intergenic	ENSMUSG00000084342
chr4	99350693	2	Intergenic	ENSMUSG00000103097
chr5	105362863	2	Intergenic	ENSMUSG00000096529
chr6	46735000	2	intron (ENSMUST00000114641, intron 13 of 23)	ENSMUSG00000079575
chr8	71433087	2	Intergenic	ENSMUSG00000046295
chr9	3020844	2	exon (ENSMUST00000099050, exon 2 of 5)	ENSMUSG00000074564
chrUn_JH584304	79967	2	Intergenic	ENSMUSG00000095041
chrUn_JH584304	85467	2	Intergenic	ENSMUSG00000095041
chrUn_JH584304	103910	2	Intergenic	ENSMUSG00000095041
AAV_CRISPR	2412	1	NA
chr1	3111720	1	Intergenic	ENSMUSG00000064842
chr10	87526244	1	intron (ENSMUST00000143624, intron 1 of 4)	ENSMUSG00000020051
chr11	51082740	1	Intergenic	ENSMUSG00000072982
chr13	101624039	1	Intergenic	ENSMUSG00000099774
chr14	19419358	1	NA
chr14	63119080	1	Intergenic	ENSMUSG00000021939
chr14	100066934	1	intron (ENSMUST00000097079, intron 2 of 6)	ENSMUSG00000072294
chr15	70727727	1	Intergenic	ENSMUSG00000036800
chr16	38528115	1	intron (ENSMUST00000036210, intron 9 of 10)	ENSMUSG00000034064
chr16	56164294	1	intron (ENSMUST00000089360, intron 11 of 22)	ENSMUSG00000035270
chr17	16737854	1	Intergenic	ENSMUSG00000060149
chr17	33369822	1	Intergenic	ENSMUSG00000043773
chr17	49445888	1	Intergenic	ENSMUSG00000068259
chr2	5934289	1	intron (ENSMUST00000095147, intron 1 of 16)	ENSMUSG00000025815
chr3	12932805	1	intron (ENSMUST00000031388, intron 8 of 12)	ENSMUSG00000029433
chr3	48623722	1	Intergenic	ENSMUSG00000037910
chr3	112253281	1	Intergenic	ENSMUSG00000089017
chr5	11095396	1	Intergenic	ENSMUSG00000096849
chr5	65752723	1	Intergenic	ENSMUSG00000072918
chr5	98569011	1	intron (ENSMUST00000080333, intron 3 of 5)	ENSMUSG00000067101
chr5	123541577	1	intron (ENSMUST00000173362, intron 4 of 10)	ENSMUSG00000064120
chr5	147040515	1	intron (ENSMUST00000016664, intron 2 of 9)	ENSMUSG00000016520
chr5	151734549	1	intron (ENSMUST00000138700, intron 3 of 10)	ENSMUSG00000081999
chr6	4924121	1	intron (ENSMUST00000164110, intron 2 of 17)	ENSMUSG00000096970
chr6	32035957	1	Intergenic	ENSMUSG00000096849
chr6	36861100	1	intron (ENSMUST00000042075, intron 30 of 32)	ENSMUSG00000029838
chr6	40549381	1	Intergenic	ENSMUSG00000092021
chr7	25633388	1	intron (ENSMUST00000071329, intron 4 of 8)	ENSMUSG00000059479
chr9	3003334	1	TTS (ENSMUST00000179272)	ENSMUSG00000095547
chr9	3005097	1	promoter-TSS (ENSMUST00000179881)	ENSMUSG00000096385
chr9	3006741	1	intron (ENSMUST00000179881, intron 4 of 4)	ENSMUSG00000096385
chr9	3007907	1	promoter-TSS (ENSMUST00000099049)	ENSMUSG00000074564
chr9	3016530	1	TTS (ENSMUST00000075573)	ENSMUSG00000095891
chr9	3017930	1	promoter-TSS (ENSMUST00000099049)	ENSMUSG00000095547
chr9	3030809	1	exon (ENSMUST00000143083, exon 3 of 4)	ENSMUSG00000096519
chr9	15455161	1	Intergenic	ENSMUSG00000058173
chr9	83559204	1	intron (ENSMUST00000113215, intron 1 of 3)	ENSMUSG00000032261
chr9	89875472	1	Intergenic	ENSMUSG00000032356
chr9	114251240	1	Intergenic	ENSMUSG00000064299
chrM	7962	1	promoter-TSS (ENSMUST00000082408)	ENSMUSG00000064357
chrUn_GL456392	23005	1	NA
chrUn_JH584304	70304	1	exon (ENSMUST00000143083, exon 3 of 4)	ENSMUSG00000096519
chrUn_JH584304	72380	1	Intergenic	ENSMUSG00000095041
chrUn_JH584304	74139	1	promoter-TSS (ENSMUST00000075573)	ENSMUSG00000095891
chrUn_JH584304	78688	1	Intergenic	ENSMUSG00000095041
chrUn_JH584304	83807	1	Intergenic	ENSMUSG00000095041
chrUn_JH584304	94906	1	Intergenic	ENSMUSG00000095041
chrUn_JH584304	98312	1	Intergenic	ENSMUSG00000095041
chrUn_JH584304	100194	1	Intergenic	ENSMUSG00000095041
chrUn_JH584304	106852	1	Intergenic	ENSMUSG00000095041
chrX	28026155	1	Intergenic	ENSMUSG00000096529

### Sheet: ms4
Chr	Position	Count	Annotation	Gene Name
chr2	98666583	73	NA
chr4	141348027	45	intron (ENSMUST00000124848, intron 1 of 1)	ENSMUSG00000085836
chr4	136360097	20	TTS (ENSMUST00000182167)	ENSMUSG00000097588
chr7	31144185	19	intron (ENSMUST00000186723, intron 2 of 5)	ENSMUSG00000097149
chr19	36621594	18	TTS (ENSMUST00000047247)	ENSMUSG00000087579
chr5	12144161	17	Intergenic
chr2	181917859	16	Intergenic	ENSMUSG00000083397
chr3	120572484	16	Intergenic	ENSMUSG00000089027
chr14	35187390	15	intron (ENSMUST00000043349, intron 4 of 15)	ENSMUSG00000065481
chr17	63094324	15	intron (ENSMUST00000112840, intron 7 of 8)	ENSMUSG00000089586
chr4	141906526	15	intron (ENSMUST00000105779, intron 26 of 31)	ENSMUSG00000051435
chr5	151126385	15	intron (ENSMUST00000129088, intron 1 of 3)	ENSMUSG00000016128
chr7	48882160	15	promoter-TSS (ENSMUST00000119223)	ENSMUSG00000046179
chr11	119485840	14	intron (ENSMUST00000131035, intron 66 of 66)	ENSMUSG00000039850
chr13	93321456	14	intron (ENSMUST00000079086, intron 1 of 8)	ENSMUSG00000007617
chr17	57950615	13	intron (ENSMUST00000076038, intron 3 of 23)	ENSMUSG00000071052
chr10	85387147	12	exon (ENSMUST00000020231, exon 1 of 10)	ENSMUSG00000020042
chr9	3023438	12	promoter-TSS (ENSMUST00000099046)	ENSMUSG00000095186
chr10	108620950	11	intron (ENSMUST00000064054, intron 8 of 10)	ENSMUSG00000035864
chr11	21084100	11	Intergenic	ENSMUSG00000020134
chr18	49774908	11	Intergenic	ENSMUSG00000087020
chr4	40697609	11	intron (ENSMUST00000108103, intron 1 of 6)	ENSMUSG00000028411
chr5	91667325	11	Intergenic	ENSMUSG00000101978
chr5	145947684	11	Intergenic	ENSMUSG00000029630
chr1	140094593	9	intron (ENSMUST00000123238, intron 20 of 21)	ENSMUSG00000103691
chr12	103893098	9	Intergenic	ENSMUSG00000086432
chr15	93475200	9	intron (ENSMUST00000109256, intron 7 of 7)	ENSMUSG00000036158
chr2	98662234	9	promoter-TSS (ENSMUST00000099684)	ENSMUSG00000075015
chr5	88801357	9	Intergenic	ENSMUSG00000029366
chr7	24593504	9	intron (ENSMUST00000077191, intron 1 of 7)	ENSMUSG00000066721
chr1	5444191	8	Intergenic	ENSMUSG00000102907
chr17	35777145	8	exon (ENSMUST00000172874, exon 2 of 3)	ENSMUSG00000092171
chr18	5248275	8	intron (ENSMUST00000063989, intron 2 of 4)	ENSMUSG00000097888
chr4	105284377	8	Intergenic	ENSMUSG00000081819
chr4	155279222	8	intron (ENSMUST00000103178, intron 7 of 14)	ENSMUSG00000029053
chr6	50232096	8	intron (ENSMUST00000170142, intron 3 of 9)	ENSMUSG00000029821
chr9	3000049	8	promoter-TSS (ENSMUST00000177722)	ENSMUSG00000096385
chrX	51018101	8	promoter-TSS (ENSMUST00000053593)	ENSMUSG00000050029
chr1	111088854	7	Intergenic	ENSMUSG00000047216
chr11	22265097	7	intron (ENSMUST00000137594, intron 2 of 4)	ENSMUSG00000042302
chr11	76261533	7	exon (ENSMUST00000021204, exon 7 of 8)	ENSMUSG00000038046
chr11	107470774	7	promoter-TSS (ENSMUST00000103064)	ENSMUSG00000040430
chr14	49202791	7	Intergenic	ENSMUSG00000036282
chr5	119332914	7	Intergenic	ENSMUSG00000084548
chr6	37515042	7	Intergenic	ENSMUSG00000038641
chr1	67141157	6	intron (ENSMUST00000027144, intron 2 of 37)	ENSMUSG00000025991
chr3	98285615	6	intron (ENSMUST00000090746, intron 1 of 9)	ENSMUSG00000027875
chr4	89387095	6	intron (ENSMUST00000129908, intron 3 of 3)	ENSMUSG00000085147
chr8	80033196	6	intron (ENSMUST00000079038, intron 4 of 12)	ENSMUSG00000064325
chr12	3109917	5	Intergenic	ENSMUSG00000092168
chr2	98665049	5	Intergenic	ENSMUSG00000075014
chr3	128883903	5	Intergenic	ENSMUSG00000074236
chr4	119173675	5	exon (ENSMUST00000052715, exon 1 of 2)	ENSMUSG00000045268
chr6	38595484	5	intron (ENSMUST00000163047, intron 8 of 8)	ENSMUSG00000029823
chr7	67630610	5	intron (ENSMUST00000053950, intron 2 of 9)	ENSMUSG00000030556
chrX	168449342	5	intron (ENSMUST00000112147, intron 2 of 19)	ENSMUSG00000083611
chr2	29351263	4	intron (ENSMUST00000153600, intron 1 of 1)	ENSMUSG00000026799
chr9	64606093	4	intron (ENSMUST00000147388, intron 1 of 1)	ENSMUSG00000036466
chrX	170013409	4	intron (ENSMUST00000177591, intron 1 of 3)	ENSMUSG00000096768
chr10	8829809	3	intron (ENSMUST00000015449, intron 2 of 19)	ENSMUSG00000065692
chr10	78413730	3	promoter-TSS (ENSMUST00000062678)	ENSMUSG00000061032
chr11	78925230	3	intron (ENSMUST00000018610, intron 2 of 26)	ENSMUSG00000020826
chr5	36630377	3	intron (ENSMUST00000031091, intron 2 of 8)	ENSMUSG00000089407
chr9	3001142	3	intron (ENSMUST00000151376, intron 3 of 3)	ENSMUSG00000091028
chr9	3006682	3	promoter-TSS (ENSMUST00000099047)	ENSMUSG00000095547
chr9	3025707	3	promoter-TSS (ENSMUST00000177601)	ENSMUSG00000095891
chr9	44804965	3	exon (ENSMUST00000002095, exon 36 of 36)	ENSMUSG00000039438
chr1	71720293	2	Intergenic	ENSMUSG00000100319
chr10	24427307	2	Intergenic	ENSMUSG00000086148
chr11	3409759	2	promoter-TSS (ENSMUST00000101638)	ENSMUSG00000020451
chr12	85333943	2	intron (ENSMUST00000040992, intron 4 of 21)	ENSMUSG00000034290
chr15	3436432	2	intron (ENSMUST00000160343, intron 1 of 4)	ENSMUSG00000055737
chr16	69465041	2	Intergenic	ENSMUSG00000063163
chr18	75607018	2	intron (ENSMUST00000165559, intron 5 of 11)	ENSMUSG00000052928
chr5	36660985	2	intron (ENSMUST00000031091, intron 2 of 8)	ENSMUSG00000089407
chr7	126888909	2	TTS (ENSMUST00000121612)	ENSMUSG00000060538
chr8	9629550	2	intron (ENSMUST00000110969, intron 1 of 2)	ENSMUSG00000064618
chr9	3003336	2	Intergenic	ENSMUSG00000095041
chr9	3020154	2	promoter-TSS (ENSMUST00000151376)	ENSMUSG00000091028
chr9	3028067	2	promoter-TSS (ENSMUST00000099056)	ENSMUSG00000095891
chr9	3034890	2	promoter-TSS (ENSMUST00000099051)	ENSMUSG00000095891
chr9	3035961	2	Intergenic	ENSMUSG00000095041
chr9	35305317	2	Intergenic	ENSMUSG00000066771
chrUn_JH584304	74143	2	Intergenic	ENSMUSG00000095041
chrUn_JH584304	90690	2	exon (ENSMUST00000155807, exon 2 of 4)	ENSMUSG00000096201
chrUn_JH584304	103859	2	exon (ENSMUST00000099683, exon 2 of 5)	ENSMUSG00000075014
chrUn_JH584304	109025	2	Intergenic	ENSMUSG00000095041
chrX	41956958	2	Intergenic	ENSMUSG00000080798
chrY	33115758	2	Intergenic	ENSMUSG00000101541
chr1	13664818	1	Intergenic	ENSMUSG00000067813
chr1	67112091	1	Intergenic	ENSMUSG00000025991
chr1	67209003	1	intron (ENSMUST00000027144, intron 28 of 37)	ENSMUSG00000086204
chr1	84469983	1	intron (ENSMUST00000049126, intron 7 of 12)	ENSMUSG00000104396
chr1	89887712	1	intron (ENSMUST00000027521, intron 17 of 17)	ENSMUSG00000034486
chr1	93391122	1	intron (ENSMUST00000058682, intron 9 of 23)	ENSMUSG00000034107
chr1	130950957	1	Intergenic	ENSMUSG00000016524
chr1	134799555	1	TTS (ENSMUST00000192808)	ENSMUSG00000103614
chr1	186718571	1	Intergenic	ENSMUSG00000102619
chr1	195240735	1	Intergenic
chr10	29210506	1	Intergenic	ENSMUSG00000004360
chr10	54838641	1	Intergenic	ENSMUSG00000082194
chr10	75419266	1	intron (ENSMUST00000153125, intron 3 of 3)	ENSMUSG00000033427
chr10	84560726	1	Intergenic	ENSMUSG00000097076
chr11	9810150	1	intron (ENSMUST00000190764, intron 1 of 3)	ENSMUSG00000101499
chr11	70158293	1	Intergenic	ENSMUSG00000034607
chr11	76979669	1	intron (ENSMUST00000021197, intron 11 of 11)	ENSMUSG00000088913
chr11	83052865	1	Intergenic	ENSMUSG00000072620
chr11	119113132	1	Intergenic	ENSMUSG00000086306
chr12	46997070	1	Intergenic	ENSMUSG00000089227
chr12	71563054	1	Intergenic	ENSMUSG00000084463
chr12	78351004	1	intron (ENSMUST00000110388, intron 2 of 22)	ENSMUSG00000047454
chr12	83745701	1	Intergenic	ENSMUSG00000021223
chr12	101006035	1	intron (ENSMUST00000068411, intron 3 of 29)	ENSMUSG00000080575
chr12	102925666	1	Intergenic	ENSMUSG00000021198
chr13	9705994	1	intron (ENSMUST00000173151, intron 5 of 5)	ENSMUSG00000003929
chr13	48552442	1	Intergenic	ENSMUSG00000103373
chr14	19418988	1	promoter-TSS (ENSMUST00000177817)	ENSMUSG00000095280
chr14	51565202	1	intron (ENSMUST00000096170, intron 1 of 4)	ENSMUSG00000089836
chr15	8269604	1	exon (ENSMUST00000110617, exon 52 of 53)	ENSMUSG00000039801
chr15	75177783	1	Intergenic	ENSMUSG00000101140
chr16	20526270	1	exon (ENSMUST00000003318, exon 11 of 15)	ENSMUSG00000086837
chr16	29477679	1	Intergenic	ENSMUSG00000074800
chr16	40999072	1	intron (ENSMUST00000187695, intron 2 of 8)	ENSMUSG00000099168
chr16	58393101	1	Intergenic	ENSMUSG00000086827
chr17	6033748	1	TTS (ENSMUST00000115784)	ENSMUSG00000023805
chr17	6260492	1	intron (ENSMUST00000181052, intron 1 of 1)	ENSMUSG00000096780
chr17	11301317	1	intron (ENSMUST00000191124, intron 3 of 11)	ENSMUSG00000023826
chr17	41661654	1	Intergenic
chr17	45134939	1	intron (ENSMUST00000053821, intron 6 of 8)	ENSMUSG00000091293
chr17	52358692	1	Intergenic	ENSMUSG00000100150
chr17	61209315	1	Intergenic	ENSMUSG00000050425
chr18	15359207	1	Intergenic	ENSMUSG00000024411
chr18	49120020	1	Intergenic	ENSMUSG00000098420
chr18	76424274	1	Intergenic	ENSMUSG00000024563
chr18	79197455	1	Intergenic	ENSMUSG00000024548
chr18	90602180	1	Intergenic	ENSMUSG00000024614
chr19	3544786	1	intron (ENSMUST00000025846, intron 1 of 22)	ENSMUSG00000024908
chr19	4470571	1	intron (ENSMUST00000166191, intron 1 of 3)	ENSMUSG00000049303
chr19	38134364	1	intron (ENSMUST00000112329, intron 1 of 20)	ENSMUSG00000024992
chr19	41633198	1	intron (ENSMUST00000169141, intron 20 of 35)	ENSMUSG00000025020
chr2	22744870	1	Intergenic	ENSMUSG00000085353
chr2	31504125	1	intron (ENSMUST00000102840, intron 12 of 15)	ENSMUSG00000076441
chr2	95352654	1	Intergenic	ENSMUSG00000080739
chr2	98663861	1	intron (ENSMUST00000099684, intron 3 of 3)	ENSMUSG00000075015
chr2	133784997	1	Intergenic	ENSMUSG00000064983
chr2	160157739	1	Intergenic	ENSMUSG00000086653
chr2	170336727	1	Intergenic	ENSMUSG00000013523
chr3	41850714	1	Intergenic	ENSMUSG00000103952
chr3	51341221	1	promoter-TSS (ENSMUST00000062009)	ENSMUSG00000037174
chr3	57506267	1	intron
chr3	83951083	1	intron (ENSMUST00000191758, intron 7 of 34)	ENSMUSG00000033767
chr3	147107071	1	Intergenic	ENSMUSG00000090991
chr4	3957183	1	Intergenic	ENSMUSG00000042198
chr4	17068022	1	Intergenic	ENSMUSG00000082552
chr4	45293831	1	Intergenic	ENSMUSG00000035601
chr4	47245473	1	TTS (ENSMUST00000124105)	ENSMUSG00000028339
chr5	24115235	1	Intergenic	ENSMUSG00000103740
chr5	109320804	1	Intergenic	ENSMUSG00000092080
chr5	118921842	1	Intergenic	ENSMUSG00000100573
chr5	141986411	1	intron (ENSMUST00000074546, intron 10 of 40)	ENSMUSG00000039683
chr5	146261127	1	intron
chr6	33881674	1	intron (ENSMUST00000052266, intron 14 of 17)	ENSMUSG00000029763
chr6	37535021	1	promoter-TSS (ENSMUST00000092878)	ENSMUSG00000074340
chr6	43660292	1	intron (ENSMUST00000114643, intron 1 of 2)	ENSMUSG00000029735
chr6	74527218	1	Intergenic	ENSMUSG00000096282
chr6	103649135	1	intron (ENSMUST00000066905, intron 4 of 26)	ENSMUSG00000088265
chr6	114167591	1	intron (ENSMUST00000032451, intron 5 of 13)	ENSMUSG00000030307
chr6	122615996	1	Intergenic	ENSMUSG00000030117
chr6	127784028	1	Intergenic	ENSMUSG00000030350
chr6	137747249	1	intron (ENSMUST00000154698, intron 2 of 2)	ENSMUSG00000030224
chr6	149167974	1	intron (ENSMUST00000111535, intron 5 of 6)	ENSMUSG00000068250
chr7	15143287	1	intron (ENSMUST00000181001, intron 1 of 3)	ENSMUSG00000095274
chr7	15633184	1	Intergenic	ENSMUSG00000093665
chr7	21727172	1	Intergenic	ENSMUSG00000094221
chr7	24377929	1	intron (ENSMUST00000171904, intron 3 of 8)	ENSMUSG00000054342
chr7	50353955	1	intron (ENSMUST00000107603, intron 12 of 18)	ENSMUSG00000085265
chr7	75757262	1	promoter-TSS (ENSMUST00000103773)	ENSMUSG00000076961
chr7	86736826	1	intron (ENSMUST00000107271, intron 10 of 17)	ENSMUSG00000001773
chr7	105593872	1	intron (ENSMUST00000033185, intron 7 of 9)	ENSMUSG00000030895
chr8	7440809	1	Intergenic	ENSMUSG00000093992
chr8	20621206	1	Intergenic	ENSMUSG00000060427
chr9	3014075	1	exon (ENSMUST00000151376, exon 2 of 4)	ENSMUSG00000091028
chr9	3015298	1	promoter-TSS (ENSMUST00000099050)	ENSMUSG00000074564
chr9	3017865	1	promoter-TSS (ENSMUST00000178348)	ENSMUSG00000096385
chr9	3029178	1	intron (ENSMUST00000181572, intron 1 of 2)	ENSMUSG00000096736
chr9	55311398	1	intron (ENSMUST00000133659, intron 4 of 4)	ENSMUSG00000082744
chr9	83090568	1	Intergenic	ENSMUSG00000099188
chr9	120433990	1	intron (ENSMUST00000048121, intron 10 of 16)	ENSMUSG00000041794
chrUn_JH584304	68524	1	Intergenic	ENSMUSG00000095041
chrUn_JH584304	70342	1	Intergenic	ENSMUSG00000095041
chrUn_JH584304	78225	1	Intergenic	ENSMUSG00000095041
chrUn_JH584304	81691	1	Intergenic	ENSMUSG00000095041
chrUn_JH584304	84142	1	Intergenic	ENSMUSG00000095041
chrUn_JH584304	88722	1	Intergenic	ENSMUSG00000066771
chrUn_JH584304	99963	1	Intergenic	ENSMUSG00000095041
chrUn_JH584304	101246	1	Intergenic	ENSMUSG00000095041
chrX	20036408	1	Intergenic	ENSMUSG00000037347
chrX	96657495	1	Intergenic	ENSMUSG00000031210
chrX	145114274	1	Intergenic	ENSMUSG00000083385
chrY	19524941	1	Intergenic	ENSMUSG00000101109
chrY	21426995	1	exon (ENSMUST00000192944, exon 1 of 1)	ENSMUSG00000102513
chrY	22560824	1	Intergenic	ENSMUSG00000099495
chrY	32323108	1	Intergenic	ENSMUSG00000101069
chrY	34038711	1	Intergenic	ENSMUSG00000101109
chrY	48200197	1	Intergenic	ENSMUSG00000099789
chrY	78668318	1	Intergenic	ENSMUSG00000100286
chrY	90788153	1	intron (ENSMUST00000179760, intron 5 of 6)	ENSMUSG00000095562

### Sheet: ms5
Chr	Position	Count	Annotation	Gene Name
chr12	85857433	36	TTS (ENSMUST00000177188)	ENSMUSG00000012609
chr1	91415084	28	TTS (ENSMUST00000069620)	ENSMUSG00000067071
chr2	98666401	26	TTS (ENSMUST00000099683)	ENSMUSG00000075014
chr15	27612007	22	intron (ENSMUST00000059662, intron 4 of 6)	ENSMUSG00000046034
chr17	63455845	21	intron (ENSMUST00000112839, intron 1 of 6)	ENSMUSG00000023965
chr18	12689778	21	TTS (ENSMUST00000141060)	ENSMUSG00000087950
chr2	30435518	19	exon (ENSMUST00000042055, exon 5 of 10)	ENSMUSG00000039515
chr1	67145755	16	exon (ENSMUST00000027144, exon 5 of 38)	ENSMUSG00000025991
chr12	82457123	16	Intergenic	ENSMUSG00000094374
chr5	137690101	16	intron (ENSMUST00000126693, intron 1 of 1)	ENSMUSG00000079163
chr12	17285559	15	TTS (ENSMUST00000057288)	ENSMUSG00000020571
chr4	116721635	15	intron (ENSMUST00000045542, intron 1 of 10)	ENSMUSG00000033985
chr9	121942388	15	intron (ENSMUST00000063103, intron 3 of 3)	ENSMUSG00000025239
chr12	99559218	14	Intergenic	ENSMUSG00000097917
chr17	35969231	14	promoter-TSS (ENSMUST00000174128)	ENSMUSG00000038762
chr4	135326681	14	intron (ENSMUST00000084846, intron 14 of 17)	ENSMUSG00000028809
chr9	21744228	14	exon (ENSMUST00000034713, exon 14 of 18)	ENSMUSG00000074476
chr1	190702083	13	intron (ENSMUST00000159624, intron 12 of 12)	ENSMUSG00000103963
chr7	102032925	13	intron (ENSMUST00000106953, intron 4 of 8)	ENSMUSG00000070426
chr2	98662611	12	intron (ENSMUST00000099684, intron 1 of 3)	ENSMUSG00000075015
chr1	24956818	11	Intergenic	ENSMUSG00000100483
chr5	89459297	11	Intergenic	ENSMUSG00000035540
chr16	11144033	10	promoter-TSS (ENSMUST00000102303)	ENSMUSG00000076258
chr9	58602155	10	intron (ENSMUST00000177064, intron 1 of 4)	ENSMUSG00000094276
chr11	98170351	9	exon (ENSMUST00000129557, exon 10 of 10)	ENSMUSG00000018160
chr15	65976563	9	intron (ENSMUST00000100584, intron 1 of 16)	ENSMUSG00000072511
chr4	138095016	9	intron (ENSMUST00000105831, intron 7 of 35)	ENSMUSG00000084804
chr9	123461983	9	exon (ENSMUST00000038863, exon 21 of 21)	ENSMUSG00000091028
chr14	19416552	8	intron (ENSMUST00000177817, intron 4 of 5)	ENSMUSG00000095280
chr17	39847015	8	TTS (ENSMUST00000182520)	ENSMUSG00000098178
chr18	60442926	8	TTS (ENSMUST00000073997)	ENSMUSG00000063388
chr4	77775157	8	intron (ENSMUST00000140422, intron 2 of 5)	ENSMUSG00000028399
chr12	72505607	7	intron (ENSMUST00000161195, intron 29 of 32)	ENSMUSG00000021090
chr16	14785836	7	Intergenic	ENSMUSG00000095165
chr4	47367148	7	intron (ENSMUST00000126171, intron 1 of 9)	ENSMUSG00000007613
chr11	3656032	6	TTS (ENSMUST00000157625)	ENSMUSG00000088250
chr14	22050561	6	intron (ENSMUST00000161249, intron 2 of 3)	ENSMUSG00000098542
chr18	85734895	6	Intergenic	ENSMUSG00000094440
chr19	5828618	6	exon (ENSMUST00000173672, exon 1 of 1)	ENSMUSG00000098865
chr2	31745152	6	intron (ENSMUST00000142554, intron 2 of 11)	ENSMUSG00000026842
chr8	127575945	6	intron (ENSMUST00000162536, intron 21 of 23)	ENSMUSG00000025812
chr9	25008720	6	Intergenic	ENSMUSG00000088731
chrUn_JH584304	103850	6	Intergenic	ENSMUSG00000095041
chr3	103036160	5	intron (ENSMUST00000029446, intron 2 of 19)	ENSMUSG00000068823
chr6	87027048	5	intron (ENSMUST00000032060, intron 7 of 7)	ENSMUSG00000029992
chr9	3000080	5	intron (ENSMUST00000151376, intron 2 of 3)	ENSMUSG00000091028
chrUn_JH584304	74136	5	Intergenic	ENSMUSG00000095041
chrUn_JH584304	78602	5	Intergenic	ENSMUSG00000095041
chrX	12273830	5	Intergenic	ENSMUSG00000045217
chrX	135287684	5	Intergenic	ENSMUSG00000094276
chr11	77722925	4	intron (ENSMUST00000078623, intron 2 of 5)	ENSMUSG00000000724
chr13	24532170	4	Intergenic	ENSMUSG00000089413
chr13	85987542	4	Intergenic	ENSMUSG00000064917
chr17	37344396	4	Intergenic	ENSMUSG00000049618
chr2	146456408	4	intron (ENSMUST00000109982, intron 4 of 15)	ENSMUSG00000037110
chr4	61956842	4	intron (ENSMUST00000074018, intron 6 of 6)	ENSMUSG00000078672
chr9	3006766	4	intron (ENSMUST00000179881, intron 4 of 4)	ENSMUSG00000096385
chr9	3009763	4	promoter-TSS (ENSMUST00000099051)	ENSMUSG00000095891
chrUn_JH584304	99150	4	Intergenic	ENSMUSG00000095041
chrY	17943966	4	Intergenic
chr1	180768088	3	intron (ENSMUST00000193209, intron 1 of 1)	ENSMUSG00000103156
chr12	91861538	3	Intergenic	ENSMUSG00000020964
chr13	26547274	3	intron (ENSMUST00000058692, intron 1 of 6)	ENSMUSG00000047619
chr18	12731692	3	intron (ENSMUST00000169401, intron 10 of 13)	ENSMUSG00000024424
chr5	107606146	3	intron (ENSMUST00000112654, intron 5 of 11)	ENSMUSG00000033773
chr6	90588596	3	promoter-TSS (ENSMUST00000137669)	ENSMUSG00000030088
chr6	96861227	3	intron (ENSMUST00000089295, intron 4 of 5)	ENSMUSG00000046500
chr7	143890741	3	intron (ENSMUST00000152910, intron 4 of 7)	ENSMUSG00000031085
chr8	5057842	3	Intergenic	ENSMUSG00000096219
chr9	21710595	3	Intergenic	ENSMUSG00000097155
chrUn_JH584304	60605	3	promoter-TSS (ENSMUST00000178343)	ENSMUSG00000095041
chrUn_JH584304	84578	3	Intergenic	ENSMUSG00000095041
chrY	13231202	3	intron (ENSMUST00000177639, intron 1 of 2)	ENSMUSG00000095759
chr1	81608368	2	Intergenic	ENSMUSG00000101986
chr10	90325161	2	Intergenic	ENSMUSG00000099458
chr10	116763362	2	Intergenic	ENSMUSG00000100198
chr12	14565879	2	Intergenic	ENSMUSG00000075760
chr12	51598053	2	intron (ENSMUST00000164782, intron 6 of 10)	ENSMUSG00000020953
chr13	51853342	2	Intergenic	ENSMUSG00000021453
chr13	110603057	2	Intergenic	ENSMUSG00000021701
chr14	17766418	2	intron (ENSMUST00000022303, intron 1 of 9)	ENSMUSG00000021779
chr15	45760626	2	Intergenic	ENSMUSG00000091239
chr16	11684595	2	Intergenic	ENSMUSG00000031558
chr16	25795603	2	intron (ENSMUST00000115308, intron 3 of 10)	ENSMUSG00000022510
chr16	36765629	2	Intergenic	ENSMUSG00000074497
chr18	11630638	2	Intergenic	ENSMUSG00000077857
chr18	51305522	2	TTS (ENSMUST00000116639)	ENSMUSG00000095482
chr3	51244560	2	Intergenic	ENSMUSG00000005354
chr5	90473916	2	intron (ENSMUST00000031314, intron 12 of 14)	ENSMUSG00000029368
chr5	117101341	2	intron (ENSMUST00000086471, intron 6 of 11)	ENSMUSG00000086047
chr6	32093634	2	Intergenic	ENSMUSG00000085616
chr6	103649158	2	intron (ENSMUST00000066905, intron 4 of 26)	ENSMUSG00000088265
chr7	48672142	2	Intergenic	ENSMUSG00000099889
chr9	48707337	2	intron	ENSMUSG00000032336
chrUn_JH584304	82800	2	Intergenic	ENSMUSG00000095041
chrUn_JH584304	85674	2	Intergenic	ENSMUSG00000095041
chrX	33209930	2	Intergenic	ENSMUSG00000055194
chr1	48093615	1	intron (ENSMUST00000066412, intron 2 of 2)	ENSMUSG00000083882
chr1	108409434	1	Intergenic	ENSMUSG00000020173
chr1	116362979	1	Intergenic	ENSMUSG00000085616
chr1	142585427	1	Intergenic	ENSMUSG00000085282
chr1	160816452	1	Intergenic	ENSMUSG00000047669
chr1	195371721	1	Intergenic	ENSMUSG00000102307
chr10	14249085	1	Intergenic	ENSMUSG00000093058
chr10	48048839	1	Intergenic	ENSMUSG00000088280
chr10	59865259	1	Intergenic	ENSMUSG00000020111
chr10	86234314	1	intron (ENSMUST00000120638, intron 6 of 13)	ENSMUSG00000020044
chr10	92421932	1	Intergenic	ENSMUSG00000098040
chr10	94872145	1	intron (ENSMUST00000180573, intron 4 of 4)	ENSMUSG00000074785
chr10	130091651	1	Intergenic	ENSMUSG00000058251
chr11	12507823	1	Intergenic	ENSMUSG00000019647
chr11	12954549	1	Intergenic	ENSMUSG00000100775
chr11	22335784	1	Intergenic	ENSMUSG00000101996
chr11	27951654	1	Intergenic	ENSMUSG00000032338
chr11	74890844	1	Intergenic	ENSMUSG00000104478
chr11	97693964	1	intron (ENSMUST00000169807, intron 1 of 9)	ENSMUSG00000018537
chr11	108399784	1	Intergenic	ENSMUSG00000095305
chr11	109011790	1
chr12	32870791	1	Intergenic	ENSMUSG00000096954
chr12	52730677	1	intron (ENSMUST00000163361, intron 1 of 6)	ENSMUSG00000021927
chr12	64596967	1	Intergenic	ENSMUSG00000043060
chr12	70661695	1	intron (ENSMUST00000066412, intron 2 of 2)	ENSMUSG00000083882
chr12	120028736	1	Intergenic	ENSMUSG00000098707
chr13	9920483	1	intron (ENSMUST00000187510, intron 4 of 4)	ENSMUSG00000046159
chr13	13860932	1	Intergenic	ENSMUSG00000096755
chr13	17693660	1	intron (ENSMUST00000068545, intron 1 of 13)	ENSMUSG00000055137
chr13	50531531	1	Intergenic	ENSMUSG00000095697
chr13	102720983	1	intron (ENSMUST00000170878, intron 2 of 2)	ENSMUSG00000021624
chr14	29772367	1	Intergenic	ENSMUSG00000021991
chr14	56360628	1	Intergenic	ENSMUSG00000022229
chr14	64534480	1	Intergenic	ENSMUSG00000097545
chr14	84855660	1	intron (ENSMUST00000106398, intron 2 of 17)	ENSMUSG00000052949
chr14	112333372	1	intron (ENSMUST00000066412, intron 2 of 2)	ENSMUSG00000083882
chr15	4008844	1	intron (ENSMUST00000180518, intron 2 of 2)	ENSMUSG00000097662
chr15	22756038	1	intron (ENSMUST00000192777, intron 3 of 3)	ENSMUSG00000104004
chr15	39177585	1	Intergenic	ENSMUSG00000019647
chr15	52330872	1	Intergenic	ENSMUSG00000033377
chr15	77895733	1	intron (ENSMUST00000147226, intron 5 of 5)	ENSMUSG00000037605
chr15	101666604	1	Intergenic	ENSMUSG00000023041
chr16	11129916	1	intron (ENSMUST00000147884, intron 1 of 4)	ENSMUSG00000022498
chr16	13925214	1	Intergenic	ENSMUSG00000084287
chr16	20200024	1	intron (ENSMUST00000115560, intron 15 of 30)	ENSMUSG00000084838
chr16	38714933	1	intron (ENSMUST00000131778, intron 3 of 33)	ENSMUSG00000087892
chr16	48097900	1	Intergenic	ENSMUSG00000031993
chr16	62352973	1	Intergenic	ENSMUSG00000077629
chr17	7952332	1	intron (ENSMUST00000097423, intron 1 of 7)	ENSMUSG00000090069
chr17	39843229	1	TTS (ENSMUST00000191788)	ENSMUSG00000097971
chr17	40027193	1	Intergenic	ENSMUSG00000095188
chr17	63742796	1	Intergenic	ENSMUSG00000087765
chr17	80143919	1	intron (ENSMUST00000039205, intron 2 of 6)	ENSMUSG00000035473
chr17	88899893	1	Intergenic	ENSMUSG00000024107
chr17	89941993	1	intron (ENSMUST00000166277, intron 1 of 3)	ENSMUSG00000090336
chr18	18859612	1	Intergenic	ENSMUSG00000093274
chr18	19718694	1	Intergenic	ENSMUSG00000061911
chr18	21455624	1	Intergenic	ENSMUSG00000096341
chr18	42913918	1	intron (ENSMUST00000025377, intron 1 of 8)	ENSMUSG00000024500
chr18	68418723	1	Intergenic	ENSMUSG00000099671
chr18	83210153	1	Intergenic	ENSMUSG00000096157
chr19	11421606	1	intron (ENSMUST00000072729, intron 6 of 6)	ENSMUSG00000024675
chr19	39604797	1	Intergenic	ENSMUSG00000082736
chr19	42134090	1	Intergenic	ENSMUSG00000018821
chr19	49694798	1	Intergenic	ENSMUSG00000098507
chr19	61331275	1	intron (ENSMUST00000164110, intron 2 of 17)	ENSMUSG00000096970
chr2	12270746	1	intron (ENSMUST00000141477, intron 2 of 7)	ENSMUSG00000026768
chr2	17130675	1	intron (ENSMUST00000068214, intron 1 of 22)	ENSMUSG00000083080
chr2	26333761	1	Intergenic	ENSMUSG00000089619
chr2	27003657	1	Intergenic	ENSMUSG00000083859
chr2	31506452	1	intron (ENSMUST00000102840, intron 12 of 15)	ENSMUSG00000076441
chr2	53444636	1	Intergenic	ENSMUSG00000082472
chr2	82129236	1	Intergenic	ENSMUSG00000090709
chr2	98797193	1	intron (ENSMUST00000099202, intron 3 of 27)	ENSMUSG00000034751
chr2	121940036	1	Intergenic	ENSMUSG00000102985
chr2	129867650	1	Intergenic	ENSMUSG00000037885
chr2	165932954	1	Intergenic	ENSMUSG00000035566
chr2	167412671	1	Intergenic	ENSMUSG00000005354
chr2	177163074	1	Intergenic	ENSMUSG00000005354
chr2	180091999	1	intron (ENSMUST00000080744, intron 4 of 12)	ENSMUSG00000061298
chr3	53043184	1	exon (ENSMUST00000059562, exon 2 of 4)	ENSMUSG00000048332
chr3	70000653	1	Intergenic	ENSMUSG00000093614
chr3	148359063	1	Intergenic	ENSMUSG00000077441
chr3	159939416	1	intron (ENSMUST00000151045, intron 13 of 15)	ENSMUSG00000020524
chr4	49364537	1	Intergenic	ENSMUSG00000081770
chr4	62050980	1	TTS (ENSMUST00000120390)	ENSMUSG00000082644
chr4	111834373	1	intron (ENSMUST00000066412, intron 2 of 2)	ENSMUSG00000083882
chr5	9884875	1	Intergenic	ENSMUSG00000089399
chr5	21925184	1	exon (ENSMUST00000062372, exon 50 of 64)	ENSMUSG00000042453
chr5	37390600	1	intron (ENSMUST00000159915, intron 1 of 1)	ENSMUSG00000050248
chr5	41770618	1	Intergenic	ENSMUSG00000049691
chr5	69728034	1	Intergenic	ENSMUSG00000079061
chr6	3201104	1	promoter-TSS (ENSMUST00000182010)	ENSMUSG00000098178
chr6	6503350	1	intron (ENSMUST00000176654, intron 2 of 2)	ENSMUSG00000093658
chr6	8702575	1	Intergenic	ENSMUSG00000021647
chr6	54225116	1	intron (ENSMUST00000046856, intron 6 of 12)	ENSMUSG00000086946
chr6	134976130	1	Intergenic	ENSMUSG00000090698
chr6	149273883	1	intron (ENSMUST00000166277, intron 1 of 3)	ENSMUSG00000090336
chr7	4455968	1	intron (ENSMUST00000112542, intron 1 of 6)	ENSMUSG00000081386
chr7	6616146	1	Intergenic	ENSMUSG00000056696
chr7	14698999	1	intron (ENSMUST00000173912, intron 1 of 3)	ENSMUSG00000066772
chr7	69284623	1	Intergenic	ENSMUSG00000051951
chr7	86252752	1	Intergenic	ENSMUSG00000091239
chr7	89569108	1	Intergenic	ENSMUSG00000083699
chr7	104631230	1	intron (ENSMUST00000130939, intron 1 of 5)	ENSMUSG00000031554
chr7	106464018	1	Intergenic	ENSMUSG00000085504
chr7	129734101	1	Intergenic	ENSMUSG00000087985
chr8	13710956	1	intron (ENSMUST00000166277, intron 1 of 3)	ENSMUSG00000090336
chr8	54075089	1	Intergenic	ENSMUSG00000031520
chr8	109692567	1	intron (ENSMUST00000034164, intron 1 of 9)	ENSMUSG00000031729
chr8	118060265	1	Intergenic	ENSMUSG00000065028
chr9	3020475	1	exon (ENSMUST00000179272, exon 3 of 5)	ENSMUSG00000095547
chr9	3024424	1	promoter-TSS (ENSMUST00000075573)	ENSMUSG00000095891
chr9	3028069	1	intron (ENSMUST00000179982, intron 2 of 3)	ENSMUSG00000095891
chr9	27213205	1	Intergenic	ENSMUSG00000100409
chr9	35305350	1	Intergenic	ENSMUSG00000066771
chr9	46137256	1	intron (ENSMUST00000120247, intron 3 of 22)	ENSMUSG00000034135
chr9	95425960	1	Intergenic	ENSMUSG00000066324
chr9	121406935	1	Intergenic	ENSMUSG00000043773
chrUn_GL456392	22732	1	promoter-TSS (ENSMUST00000151376)	ENSMUSG00000095041
chrUn_JH584304	72192	1	Intergenic	ENSMUSG00000095041
chrUn_JH584304	87618	1	Intergenic	ENSMUSG00000095041
chrUn_JH584304	108061	1	Intergenic	ENSMUSG00000084636
chrX	4459097	1	Intergenic	ENSMUSG00000087591
chrX	15122768	1	Intergenic	ENSMUSG00000037369
chrX	18251768	1	intron (ENSMUST00000044484, intron 16 of 28)	ENSMUSG00000058953
chrX	22564483	1	Intergenic	ENSMUSG00000022799
chrX	98110503	1	Intergenic	ENSMUSG00000087960
chrX	109609978	1	Intergenic	ENSMUSG00000081354
chrX	114686348	1	Intergenic	ENSMUSG00000059877
chrX	120965450	1	Intergenic	ENSMUSG00000067360
chrY	4036625	1	Intergenic	ENSMUSG00000096819
chrY	46182465	1	Intergenic

### Sheet: ms6
Chr	Position	Count	Annotation	Gene Name
chr12	99276718	10	intron (ENSMUST00000176829, intron 1 of 2)	ENSMUSG00000033713
chr2	5379246	7	intron (ENSMUST00000114987, intron 3 of 10)	ENSMUSG00000080820
chr16	35981731	5	promoter-TSS (ENSMUST00000144134)	ENSMUSG00000086324
chr3	118599612	4	intron (ENSMUST00000039177, intron 1 of 22)	ENSMUSG00000033308
chr1	67211561	3	intron (ENSMUST00000027144, intron 29 of 37)	ENSMUSG00000086204
chr11	79961697	3	intron (ENSMUST00000108241, intron 1 of 19)	ENSMUSG00000035575
chr11	86976709	3	intron (ENSMUST00000018571, intron 1 of 4)	ENSMUSG00000018427
chr12	43498165	3	Intergenic	ENSMUSG00000089672
chr13	59653004	3	intron (ENSMUST00000095739, intron 4 of 10)	ENSMUSG00000021555
chr5	76878505	3	intron (ENSMUST00000069709, intron 11 of 13)	ENSMUSG00000055923
chr5	144891757	3	intron (ENSMUST00000110677, intron 10 of 18)	ENSMUSG00000098822
chr11	18900293	3	intron (ENSMUST00000177357, intron 7 of 9)	ENSMUSG00000104244
chr14	19417264	2	Intergenic	ENSMUSG00000095041
chr17	39846912	2	Intergenic	ENSMUSG00000099762
chr17	78803214	2	intron (ENSMUST00000097281, intron 20 of 35)	ENSMUSG00000039414
chr4	28744129	2	intron (ENSMUST00000022707, intron 3 of 7)	ENSMUSG00000093551
chr5	6272270	2	Intergenic	ENSMUSG00000095216
chr11	28974886	1	Intergenic	ENSMUSG00000081631
chr13	61940053	1	Intergenic	ENSMUSG00000059511
chr14	25647120	1	exon (ENSMUST00000159766, exon 11 of 11)	ENSMUSG00000007817
chr15	48881754	1	Intergenic	ENSMUSG00000089314
chr1	67214902	1	intron (ENSMUST00000027144, intron 31 of 37)	ENSMUSG00000086204
chr15	95093335	1	Intergenic	ENSMUSG00000065004
chr16	42854786	1	intron (ENSMUST00000099759, intron 1 of 1)	ENSMUSG00000075070
chr16	47801566	1	Intergenic	ENSMUSG00000088083
chr17	38870908	1	Intergenic	ENSMUSG00000095625
chr19	45656962	1	intron (ENSMUST00000046869, intron 1 of 8)	ENSMUSG00000040913
chr2	12497571	1	Intergenic	ENSMUSG00000028289
chr1	85465380	1	Intergenic	ENSMUSG00000102658
chr2	98667098	1	exon (ENSMUST00000099683, exon 2 of 5)	ENSMUSG00000075014
chr2	143294367	1	Intergenic	ENSMUSG00000097684
chr2	147959221	1	intron (ENSMUST00000129082, intron 5 of 6)	ENSMUSG00000086141
chr3	116658770	1	intron (ENSMUST00000140672, intron 2 of 6)	ENSMUSG00000089911
chr6	113155313	1	Intergenic	ENSMUSG00000034269
chr1	139641819	1	Intergenic	ENSMUSG00000088083
chr7	4234673	1	Intergenic	ENSMUSG00000029245
chr8	55362359	1	Intergenic	ENSMUSG00000031517
chr9	3023471	1	Intergenic	ENSMUSG00000095041
chrUn_GL456392	22686	1	NA
chrUn_JH584304	76403	1	Intergenic	ENSMUSG00000095041
chrUn_JH584304	103922	1	Intergenic	ENSMUSG00000095041
chrUn_JH584304	104923	1	Intergenic	ENSMUSG00000095041
chrUn_JH584304	108589	1	Intergenic	ENSMUSG00000095041
chrX	49713668	1	Intergenic	ENSMUSG00000067971
chrX	62970109	1	Intergenic	ENSMUSG00000082965
chr10	51361786	1	Intergenic	ENSMUSG00000083787
chr10	53835342	1	Intergenic	ENSMUSG00000077468
chr10	80631773	1	intron (ENSMUST00000085435, intron 1 of 11)	ENSMUSG00000003345
chr11	3952428	1	exon (ENSMUST00000122352, exon 1 of 1)	ENSMUSG00000082816
