## Supplemental Table 8 for "*In vivo* expansion of gene-targeted hepatocytes through transient inhibition of an essential gene"

### Sheet: ms7
Chr	Position	Count	Annotation	Gene Name	Gene Alias
chr2	98666886	143	exon (ENSMUST00000099683, exon 2 of 5)	ENSMUSG00000075014	Gm10800
chr19	43784383	129	exon (ENSMUST00000143553, exon 2 of 2)	ENSMUSG00000025194	Abcc2
chr12	35048157	97	intron (ENSMUST00000048519, intron 1 of 25)	ENSMUSG00000020590	Snx13
chr11	109011888	93	Intergenic	ENSMUSG00000081392	Gm11668
chr5	90469110	75	intron (ENSMUST00000031314, intron 8 of 14)	ENSMUSG00000029368	Alb
chr11	120805477	71	TTS (ENSMUST00000055655)	ENSMUSG00000025153	Fasn
chr12	104424619	63	Intergenic	ENSMUSG00000077398	Gm24334
chr11	101974945	62	intron (ENSMUST00000143177, intron 1 of 1)	ENSMUSG00000093467	Gm20659
chr1	67217623	54	intron (ENSMUST00000027144, intron 32 of 37)	ENSMUSG00000086204	Gm15668
chr14	72604281	52	TTS (ENSMUST00000160445)	ENSMUSG00000033487	Fndc3a
chr5	76229628	43	intron (ENSMUST00000075159, intron 20 of 22)	ENSMUSG00000029234	Tmem165
chr6	80144750	41	intron (ENSMUST00000126399, intron 3 of 3)	ENSMUSG00000086739	Gm4409
chr7	127272316	41	TTS (ENSMUST00000082428)	ENSMUSG00000049091	Sephs2
chr10	68122902	38	intron (ENSMUST00000020106, intron 7 of 9)	ENSMUSG00000037846	Rtkn2
chr5	90473905	33	intron (ENSMUST00000031314, intron 12 of 14)	ENSMUSG00000029368	Alb
chr2	5738467	32	Intergenic	ENSMUSG00000039145	Camk1d
chr7	64486368	32	Intergenic	ENSMUSG00000030519	Apba2
chr10	91104321	31	Intergenic	ENSMUSG00000019975	Ikbip
chr16	24861029	31	intron (ENSMUST00000038053, intron 9 of 12)	ENSMUSG00000077602	Gm22672
chr5	90467354	30	exon (ENSMUST00000031314, exon 7 of 15)	ENSMUSG00000029368	Alb
chr13	31393405	27	intron (ENSMUST00000144541, intron 3 of 3)	ENSMUSG00000085981	Gm11375
chr13	8311712	24	intron (ENSMUST00000064473, intron 1 of 9)	ENSMUSG00000072421	Gm10357
chr3	138373582	24	promoter-TSS (ENSMUST00000171054)	ENSMUSG00000090306	Adh6-ps1
chr9	44927447	23	intron (ENSMUST00000117549, intron 19 of 19)	ENSMUSG00000038717	Atp5l
chr7	137025200	21	intron (ENSMUST00000081510, intron 2 of 4)	ENSMUSG00000054612	Mgmt
chr2	69245746	20	exon (ENSMUST00000102709, exon 27 of 29)	ENSMUSG00000086819	Gm13613
chr9	55470611	20	intron (ENSMUST00000034866, intron 9 of 11)	ENSMUSG00000032314	Etfa
chr17	39846218	19	promoter-TSS (ENSMUST00000182010)	ENSMUSG00000098178	Gm42418
chr16	32828809	18	intron (ENSMUST00000089684, intron 12 of 19)	ENSMUSG00000035629	Rubcn
chr7	130460383	18	intron (ENSMUST00000035458, intron 10 of 11)	ENSMUSG00000030850	Ate1
chr12	103728397	17	intron (ENSMUST00000095450, intron 4 of 4)	ENSMUSG00000071178	Serpina1b
chr9	3019972	15	intron (ENSMUST00000181242, intron 2 of 3)	ENSMUSG00000096519	Gm11168
chr9	46167585	15	intron (ENSMUST00000126865, intron 4 of 24)	ENSMUSG00000034135	Sik3
chr1	183299319	14	TTS (ENSMUST00000192252)	ENSMUSG00000042901	Aida
chr11	61271827	14	Intergenic	ENSMUSG00000010025	Aldh3a2
chr7	113067418	14	Intergenic	ENSMUSG00000088671	Gm23662
chr10	101319117	13	Intergenic	ENSMUSG00000087723	Gm26278
chr2	98662237	13	exon (ENSMUST00000099684, exon 1 of 4)	ENSMUSG00000075015	Gm10801
chr5	89434843	13	intron (ENSMUST00000049209, intron 10 of 12)	ENSMUSG00000035540	Gc
chr7	144337050	13	intron (ENSMUST00000097929, intron 2 of 10)	ENSMUSG00000037541	Shank2
chr9	3002111	13	promoter-TSS (ENSMUST00000177722)	ENSMUSG00000096385	Gm11168
chr12	80899763	12	Intergenic	ENSMUSG00000065115	Gm24565
chr19	34880719	12	Intergenic	ENSMUSG00000033610	Pank1
chr5	90476947	12	TTS (ENSMUST00000031314)	ENSMUSG00000054932	Afp
chr6	129660930	11	promoter-TSS (ENSMUST00000071149)	ENSMUSG00000033027	Klrc3
chr10	37941095	10	Intergenic	ENSMUSG00000068082	Grxcr1
chr12	74020323	10	Intergenic	ENSMUSG00000081735	Gm14530
chr4	99947301	10	intron (ENSMUST00000058351, intron 1 of 10)	ENSMUSG00000025791	Pgm1
chr6	129643663	10	promoter-TSS (ENSMUST00000071920)	ENSMUSG00000052736	Klrc2
chr9	3024069	10	intron (ENSMUST00000179881, intron 4 of 4)	ENSMUSG00000096385	Gm11168
chr14	64236650	9	intron (ENSMUST00000067927, intron 8 of 10)	ENSMUSG00000090785	Gm17116-201
chr17	62315476	9	intron (ENSMUST00000167771, intron 1 of 3)	ENSMUSG00000091045	Vmn2r55
chr10	54142620	8	intron (ENSMUST00000091927, intron 1 of 1)	ENSMUSG00000051401	Kctd16
chr18	40417953	8	Intergenic	ENSMUSG00000084337	Gm14986
chr19	55080714	8	intron (ENSMUST00000061856, intron 12 of 20)	ENSMUSG00000024978	Gpam
chr4	79579463	8	Intergenic	ENSMUSG00000083154	Gm11892
chr9	3000482	8	Intergenic	ENSMUSG00000092168	Gm9075
chrUn_JH584304	77895	8	intron (ENSMUST00000181242, intron 2 of 3)	ENSMUSG00000096519	Gm11168
chr11	16791540	7	intron (ENSMUST00000102884, intron 1 of 15)	ENSMUSG00000085091	Egfros
chr12	35739990	7	intron (ENSMUST00000145767, intron 2 of 2)	ENSMUSG00000081209	Gm14890
chr15	97328550	7	intron (ENSMUST00000059433, intron 3 of 5)	ENSMUSG00000048218	Amigo2
chr2	31516657	7	intron (ENSMUST00000102840, intron 14 of 15)	ENSMUSG00000076441	Ass1
chr2	173263499	7	intron (ENSMUST00000036248, intron 1 of 3)	ENSMUSG00000038400	Pmepa1
chr5	92186000	7	intron (ENSMUST00000031355, intron 13 of 23)	ENSMUSG00000084745	Gm25290
chr9	3006734	7	TTS (ENSMUST00000181957)	ENSMUSG00000095186	Gm10718
chr9	3032867	7	intron (ENSMUST00000151376, intron 2 of 3)	ENSMUSG00000091028	Gm10722
chr9	35305349	7	exon (ENSMUST00000099683, exon 4 of 5)	ENSMUSG00000075014	Gm10800
chr15	89665673	6	Intergenic	ENSMUSG00000089548	Gm25830
chr16	54518340	6	intron (ENSMUST00000087395, intron 1 of 8)	ENSMUSG00000029088	Kcnip4
chr3	140280924	6	Intergenic	ENSMUSG00000083801	Gm12673
chr7	125305888	6	Intergenic	ENSMUSG00000104236	4930533L02Rik
chrUn_JH584304	103839	6	promoter-TSS (ENSMUST00000177722)	ENSMUSG00000096385	Gm11168
chr3	43300389	5	Intergenic	ENSMUSG00000102149	Gm9723
chr8	52979162	5	Intergenic	ENSMUSG00000088678	Gm23666
chr9	3013007	4	exon (ENSMUST00000099047, exon 2 of 5)	ENSMUSG00000095547	Gm10719
chrX	8480761	4	Intergenic	ENSMUSG00000036231	Agr3
chr10	23637085	3	Intergenic	ENSMUSG00000050296	Abca12
chr12	32897646	3	Intergenic	ENSMUSG00000097494	4933406C10Rik
chr14	19417800	3	exon (ENSMUST00000177817, exon 2 of 6)	ENSMUSG00000095280	Gm21738
chr18	12720244	3	intron (ENSMUST00000025294, intron 7 of 13)	ENSMUSG00000087950	Mir1948
chr9	3009999	3	exon (ENSMUST00000179272, exon 3 of 5)	ENSMUSG00000095547	Gm10719
chr9	103224059	3	intron (ENSMUST00000126359, intron 5 of 6)	ENSMUSG00000032554	Trf
chr12	75010404	2	intron (ENSMUST00000042299, intron 7 of 10)	ENSMUSG00000034402	Kcnh5
chr13	94999954	2	intron (ENSMUST00000167155, intron 5 of 8)	ENSMUSG00000042015	Wdr41
chr14	109912030	2	Intergenic	ENSMUSG00000101897	Gm29137
chr15	53579598	2	Intergenic	ENSMUSG00000077719	Gm25724
chr2	156183680	2	Intergenic	ENSMUSG00000027620	Rbm39
chr3	21318288	2	Intergenic	ENSMUSG00000099989	Gm20281
chr3	47401889	2	Intergenic	ENSMUSG00000103798	Gm2229
chr4	39760989	2	Intergenic	ENSMUSG00000082302	Gm12385
chr5	68213633	2	Intergenic	ENSMUSG00000022621	Rabl2
chr6	88383101	2	intron (ENSMUST00000165242, intron 1 of 6)	ENSMUSG00000084582	Gm2517
chr8	21787546	2	Intergenic	ENSMUSG00000050296	Abca12
chr9	3022493	2	promoter-TSS (ENSMUST00000099046)	ENSMUSG00000095186	Gm10718
chr9	3027108	2	promoter-TSS (ENSMUST00000179264)	ENSMUSG00000095891	Gm10717
chrUn_JH584304	74168	2	Intergenic	ENSMUSG00000095041	NA
chrUn_JH584304	89131	2	Intergenic	ENSMUSG00000095041	NA
chrX	102566741	2	intron (ENSMUST00000142534, intron 17 of 20)	ENSMUSG00000067567	Hdac8
chr1	24502349	1	intron (ENSMUST00000115244, intron 11 of 50)	ENSMUSG00000077463	Gm26418
chr1	44477688	1	Intergenic	ENSMUSG00000101567	Txn-ps1
chr1	71452166	1	Intergenic	ENSMUSG00000099176	Mir6238
chr1	126768369	1	Intergenic	ENSMUSG00000094950	Vmn2r66
chr10	7415111	1	Intergenic	ENSMUSG00000079685	Ulbp1
chr10	113958473	1	Intergenic	ENSMUSG00000047259	Mc4r
chr11	64305033	1	Intergenic	ENSMUSG00000047759	Hs3st3a1
chr11	118485441	1	intron (ENSMUST00000139917, intron 9 of 11)	ENSMUSG00000033857	Engase
chr12	3109897	1	Intergenic	ENSMUSG00000092168	Gm9075
chr12	20745976	1	Intergenic	ENSMUSG00000101813	Gm28503
chr12	49532873	1	Intergenic	ENSMUSG00000089025	Gm25015
chr12	57388800	1	intron (ENSMUST00000123498, intron 8 of 10)	ENSMUSG00000047022	Mipol1
chr12	65862016	1	Intergenic	ENSMUSG00000077749	Gm26341
chr12	118689058	1	Intergenic	ENSMUSG00000090602	Gm5611
chr13	6763503	1	intron (ENSMUST00000156107, intron 6 of 7)	ENSMUSG00000084281	Dmd
chr13	116091549	1	Intergenic	ENSMUSG00000061669	Gm6404
chr14	43663179	1	Intergenic	ENSMUSG00000090821	Gm8161
chr14	71621624	1	Intergenic	ENSMUSG00000098064	Gm9192
chr15	61831970	1	intron (ENSMUST00000112253, intron 6 of 9)	ENSMUSG00000001930	Vwf
chr15	68980783	1	Intergenic	ENSMUSG00000099176	Mir6238
chr15	70247109	1	Intergenic	ENSMUSG00000088192	Gm23904
chr16	19342806	1	intron (ENSMUST00000000275, intron 1 of 9)	ENSMUSG00000038257	Glra3
chr16	42846075	1	Intergenic	ENSMUSG00000081787	Gm13991
chr16	70810040	1	Intergenic	ENSMUSG00000022707	Gbe1
chr17	42000992	1	Intergenic	ENSMUSG00000042256	Ptchd4
chr17	60789349	1	Intergenic	ENSMUSG00000061669	Gm6404
chr18	48230611	1	Intergenic	ENSMUSG00000059040	Eno1b
chr19	15901658	1	Intergenic	ENSMUSG00000024640	Psat1
chr19	49528743	1	Intergenic	ENSMUSG00000077710	Gm25727
chr2	47906126	1	Intergenic	ENSMUSG00000082278	Gm1347
chr2	94885414	1	Intergenic	ENSMUSG00000077146	Gm2293
chr2	98665060	1	Intergenic	ENSMUSG00000075014	Gm10800
chr2	151131514	1	intron (ENSMUST00000140289, intron 1 of 4)	ENSMUSG00000028524	Sgip1
chr3	4165085	1	Intergenic	ENSMUSG00000076541	Igkv4-79
chr3	17975569	1	intron (ENSMUST00000151810, intron 2 of 3)	ENSMUSG00000082825	Skint11
chr3	57562441	1	intron (ENSMUST00000029380, intron 2 of 6)	ENSMUSG00000027803	Wwtr1
chr3	75409722	1	intron (ENSMUST00000193989, intron 3 of 11)	ENSMUSG00000103444	Gm17836
chr3	81317282	1	Intergenic	ENSMUSG00000088715	Gm22727
chr3	111519871	1	Intergenic	ENSMUSG00000089017	Gm25519
chr3	112286353	1	Intergenic	ENSMUSG00000089017	Gm25519
chr3	134551611	1	intron (ENSMUST00000180764, intron 2 of 3)	ENSMUSG00000097031	Gm26820
chr3	158118391	1	intron (ENSMUST00000106044, intron 26 of 27)	ENSMUSG00000063052	Lrrc40
chr4	7807274	1	Intergenic	ENSMUSG00000049387	Cox7b2
chr4	13426091	1	Intergenic	ENSMUSG00000082998	Gm11221
chr4	14674097	1	Intergenic	ENSMUSG00000096336	Igkv1-135
chr4	68296550	1	Intergenic	ENSMUSG00000089097	Gm25658
chr4	87524765	1	Intergenic	ENSMUSG00000050296	Abca12
chr4	104316704	1	Intergenic	ENSMUSG00000051276	Actrt2
chr4	111861030	1	Intergenic	ENSMUSG00000028544	Slc5a9
chr4	130686684	1	intron (ENSMUST00000122847, intron 2 of 3)	ENSMUSG00000028580	Pum1
chr5	11070386	1	Intergenic	ENSMUSG00000089097	Gm25658
chr5	11624802	1	Intergenic	ENSMUSG00000091903	Gm6460
chr5	42006685	1	Intergenic	ENSMUSG00000082443	Gm12604
chr5	69639236	1	Intergenic	ENSMUSG00000029209	Gnpda2
chr5	90828093	1	Intergenic	ENSMUSG00000093082	Gm24322
chr5	97520596	1	intron (ENSMUST00000181724, intron 3 of 7)	ENSMUSG00000050553	Gk2
chr6	6627126	1	intron (ENSMUST00000177482, intron 4 of 4)	ENSMUSG00000093581	Gm18006
chr6	24280231	1	Intergenic	ENSMUSG00000039037	St6galnac5
chr6	35390240	1	intron (ENSMUST00000029419, intron 4 of 13)	ENSMUSG00000027832	Ptx3
chr6	36062068	1	Intergenic	ENSMUSG00000102247	Gm37715
chr6	61917937	1	Intergenic	ENSMUSG00000102247	Gm37715
chr6	132307884	1	Intergenic	ENSMUSG00000089017	Gm25519
chr7	7658243	1	Intergenic	ENSMUSG00000088611	Gm22483
chr7	9932941	1	Intergenic	ENSMUSG00000099273	Gm27452
chr7	18492261	1	Intergenic	ENSMUSG00000062184	Hs6st2
chr7	26289418	1	Intergenic	ENSMUSG00000050296	Abca12
chr7	53563196	1	Intergenic	ENSMUSG00000099176	Mir6238
chr7	58106084	1	Intergenic	ENSMUSG00000089285	Gm26028
chr7	58427332	1	Intergenic	ENSMUSG00000025324	Atp10a
chr7	60463377	1	intron (ENSMUST00000162830, intron 5 of 70)	ENSMUSG00000065742	Gm25007
chr7	64474624	1	Intergenic	ENSMUSG00000030519	Apba2
chr7	64478825	1	Intergenic	ENSMUSG00000030519	Apba2
chr7	64484146	1	Intergenic	ENSMUSG00000030519	Apba2
chr7	64606450	1	Intergenic	ENSMUSG00000101794	Gm29217
chr7	103288888	1	Intergenic	ENSMUSG00000065254	Gm23973
chr8	9785375	1	Intergenic	ENSMUSG00000100154	Gm29052
chr8	52313713	1	Intergenic	ENSMUSG00000056671	Prelid2
chr9	3005676	1	TTS (ENSMUST00000177722)	ENSMUSG00000096385	Gm11168
chr9	3015296	1	promoter-TSS (ENSMUST00000099050)	ENSMUSG00000074564	Gm10720
chr9	3036202	1	TTS (ENSMUST00000181957)	ENSMUSG00000095186	Gm10718
chr9	39448654	1	Intergenic	ENSMUSG00000096896	Gm25244
chrUn_GL456389	10644	1	NA
chrUn_GL456392	23199	1	exon (ENSMUST00000099047, exon 2 of 5)	ENSMUSG00000095547	Gm10719
chrUn_JH584304	79262	1	Intergenic	ENSMUSG00000095041	AC149090.1
chrUn_JH584304	81396	1	intron (ENSMUST00000181242, intron 2 of 3)	ENSMUSG00000096519	Gm11168
chrUn_JH584304	108141	1	promoter-TSS (ENSMUST00000099684)	ENSMUSG00000075015	Gm10801
chrX	19564870	1	Intergenic	ENSMUSG00000068149
chrX	86577463	1	Intergenic	ENSMUSG00000065758
chrX	161057186	1	Intergenic	ENSMUSG00000089119	Gm25901

### Sheet: ms8
Chr	Position	Count	Annotation	Gene Name	Gene Alias
chr5	90473910	35	intron (ENSMUST00000031314, intron 12 of 14)	ENSMUSG00000029368	Alb
chr2	98666583	33	exon (ENSMUST00000099683, exon 2 of 5)	ENSMUSG00000075014	Gm10800
chr2	49999038	19	Intergenic	ENSMUSG00000050447	Lypd6
chr8	95305469	17	intron (ENSMUST00000093268, intron 1 of 12)	ENSMUSG00000031789	Cngb1
chr14	38887304	16	intron (ENSMUST00000173780, intron 2 of 8)	ENSMUSG00000093528	Nrg3os
chr3	155199978	13	Intergenic	ENSMUSG00000103511	Gm5285
chr9	45983992	13	intron (ENSMUST00000172450, intron 1 of 5)	ENSMUSG00000003131	Pafah1b2
chr4	52028294	10	intron (ENSMUST00000141452, intron 2 of 2)	ENSMUSG00000085515	C630028M04Rik
chr17	65787169	9	intron (ENSMUST00000162272, intron 1 of 6)	ENSMUSG00000061950	Ppp4r1
chr19	54325236	9	Intergenic	ENSMUSG00000033717	Adra2a
chr9	46229435	9	intron (ENSMUST00000132155, intron 2 of 2)	ENSMUSG00000032083	Apoa1
chr4	44570715	8	intron (ENSMUST00000143235, intron 6 of 8)	ENSMUSG00000092761	Mir5120
chr10	117681710	7	intron (ENSMUST00000020399, intron 8 of 8)	ENSMUSG00000020183	Cpm
chr19	43782905	7	intron (ENSMUST00000026208, intron 1 of 31)	ENSMUSG00000025194	Abcc2
chr10	59419156	6	intron (ENSMUST00000009790, intron 3 of 3)	ENSMUSG00000009646	Pla2g12b
chr6	101534334	6	Intergenic	ENSMUSG00000035357	Pdzrn3
chr13	37873768	5	intron (ENSMUST00000138110, intron 1 of 3)	ENSMUSG00000039087	Rreb1
chr13	94838210	5	intron (ENSMUST00000046644, intron 3 of 3)	ENSMUSG00000021685	Otp
chr16	17099940	5	intron (ENSMUST00000164458, intron 6 of 20)	ENSMUSG00000022771	Ppil2
chr17	10052100	5	Intergenic	ENSMUSG00000062078	Qki
chr5	90469037	5	intron (ENSMUST00000031314, intron 8 of 14)	ENSMUSG00000029368	Alb
chr5	90472025	5	exon (ENSMUST00000031314, exon 11 of 15)	ENSMUSG00000029368	Alb
chr5	122692491	5	Intergenic	ENSMUSG00000059352	Gm10064
chr19	41460011	4	exon (ENSMUST00000097175, exon 3 of 7)	ENSMUSG00000072419	Dppa2 (intergenic)
chr2	37817993	4	intron (ENSMUST00000136460, intron 2 of 5)	ENSMUSG00000035403	Crb2
chr3	28282526	4	intron (ENSMUST00000162777, intron 1 of 30)	ENSMUSG00000027692	Tnik
chr3	58459876	4	intron (ENSMUST00000099090, intron 3 of 3)	ENSMUSG00000027806	Tsc22d2
chr7	19742633	4	intron (ENSMUST00000075447, intron 1 of 8)	ENSMUSG00000062300	Nectin2
chr1	192834377	3	exon (ENSMUST00000057543, exon 1 of 1)	ENSMUSG00000047384	A730013G03Rik
chr14	19418774	3	promoter-TSS (ENSMUST00000177817)	ENSMUSG00000095280	Gm21738
chr2	24409315	3	TTS (ENSMUST00000056641)	ENSMUSG00000026979	Psd4
chrUn_JH584304	58465	3	intron (ENSMUST00000178343, intron 1 of 3)	ENSMUSG00000095041	NA
chr12	3109871	2	Intergenic	ENSMUSG00000092168	Gm9075
chr16	35467044	2	intron (ENSMUST00000023550, intron 1 of 16)	ENSMUSG00000022844	Pdia5
chr19	40409760	2	Intergenic	ENSMUSG00000025006	Sorbs1
chr3	40099034	2	Intergenic	ENSMUSG00000089520	Gm23831
chr8	56570365	2	exon (ENSMUST00000156840, exon 3 of 3)	ENSMUSG00000076392	Gm25992
chr9	3000505	2	promoter-TSS (ENSMUST00000151376)	ENSMUSG00000091028	Gm10722
chr9	31322618	2	intron (ENSMUST00000074510, intron 3 of 20)	ENSMUSG00000042496	Prdm10
chr9	35305404	2	Intergenic	ENSMUSG00000066771	Gm5615
chr9	45834828	2	Intergenic	ENSMUSG00000098194	Gm7286
chrUn_JH584304	77994	2	Intergenic	ENSMUSG00000095041	NA
chrUn_JH584304	83789	2	Intergenic	ENSMUSG00000095041	NA
chrUn_JH584304	103244	2	Intergenic	ENSMUSG00000095041	NA
chr10	61490540	1	intron (ENSMUST00000049242, intron 2 of 4)	ENSMUSG00000043126	D830039M14Rik
chr13	104817550	1	promoter-TSS (ENSMUST00000022228)	ENSMUSG00000021716	Srek1ip1
chr14	19415861	1	TTS (ENSMUST00000177817)	ENSMUSG00000095280	Gm21738
chr15	39952521	1	Intergenic	ENSMUSG00000022305	Lrp12
chr16	48313912	1	exon (ENSMUST00000057038, exon 1 of 1)	ENSMUSG00000044065	Gm9788
chr18	12718174	1	intron (ENSMUST00000025294, intron 6 of 13)	ENSMUSG00000087950	Mir1948
chr19	57623713	1	intron (ENSMUST00000077282, intron 1 of 28)	ENSMUSG00000054843	Atrnl1
chr2	37349627	1	TTS (ENSMUST00000009174)	ENSMUSG00000009030	Pdcl
chr4	145806139	1	intron (ENSMUST00000151022, intron 1 of 3)	ENSMUSG00000067916	Zfp991
chr4	146440444	1	intron (ENSMUST00000181199, intron 2 of 3)	ENSMUSG00000070605	Zfp992
chr4	146635859	1	Intergenic	ENSMUSG00000084350	Znf41-ps
chr4	147156753	1	intron (ENSMUST00000151022, intron 1 of 3)	ENSMUSG00000067916	Zfp991
chr4	154964638	1	intron		Pank4
chr5	36660935	1	intron (ENSMUST00000031091, intron 2 of 8)	ENSMUSG00000029190	D5Ertd579e
chr9	3009980	1	TTS (ENSMUST00000099056)	ENSMUSG00000095891	Gm10717
chr9	3020486	1	exon (ENSMUST00000179272, exon 3 of 5)	ENSMUSG00000095547	Gm10719
chr9	3022485	1	TTS (ENSMUST00000099047)	ENSMUSG00000095186	Gm10718
chr9	3024121	1	exon (ENSMUST00000099683, exon 2 of 5)	ENSMUSG00000075014	Gm10800
chr9	3028096	1	promoter-TSS (ENSMUST00000099056)	ENSMUSG00000095891	Gm10717
chr9	3034911	1	promoter-TSS (ENSMUST00000099050)	ENSMUSG00000074564	Gm10720
chrUn_JH584304	85473	1	Intergenic	ENSMUSG00000095041	NA
chrUn_JH584304	92991	1	Intergenic	ENSMUSG00000095041	NA

### Sheet: ms9
Chr	Position	Count	Annotation	Gene Name	Gene symbol
chr5	90473912	45	intron (ENSMUST00000031314, intron 12 of 14)	ENSMUSG00000029368	Alb
chr10	58861263	14	intron (ENSMUST00000135526, intron 1 of 3)	ENSMUSG00000037990	Sh3rf3
chr5	90466409	14	intron (ENSMUST00000031314, intron 6 of 14)	ENSMUSG00000029368	Alb
chr16	38996438	12	intron (ENSMUST00000023478, intron 1 of 6)	ENSMUSG00000089607	Gm22500
chr2	31519844	11	intron (ENSMUST00000102840, intron 15 of 15)	ENSMUSG00000076441	Ass1
chr11	8433802	9	exon (ENSMUST00000020695, exon 31 of 31)	ENSMUSG00000020422	Tns3
chr14	119644794	9	intron (ENSMUST00000065904, intron 1 of 1)	ENSMUSG00000100274	1700006F04Rik
chr8	122434680	9	intron (ENSMUST00000006692, intron 9 of 9)	ENSMUSG00000006519	Cyba
chr16	18411954	8	intron (ENSMUST00000115609, intron 1 of 4)	ENSMUSG00000000326	Comt
chr10	118922578	7	Intergenic	ENSMUSG00000098162	Gm26976
chr5	114378994	7	intron (ENSMUST00000001125, intron 1 of 6)	ENSMUSG00000001098	Kctd10
chr18	12652012	5	intron (ENSMUST00000141060, intron 1 of 2)	ENSMUSG00000024424	Ttc39c
chr12	3109930	4	Intergenic	ENSMUSG00000092168	Gm9075
chr17	74820680	4	intron (ENSMUST00000024882, intron 13 of 19)	ENSMUSG00000024078	Ttc27
chr4	71477404	4	Intergenic	ENSMUSG00000083914	Rps18-ps1
chr9	48446844	4	Intergenic	ENSMUSG00000063543	Gm5616
chr18	12677860	3	intron (ENSMUST00000141060, intron 1 of 2)	ENSMUSG00000024424	Ttc39c
chr19	38194385	3	intron (ENSMUST00000067167, intron 12 of 13)	ENSMUSG00000054237	Fra10ac1
chr2	98666395	3	exon (ENSMUST00000099683, exon 4 of 5)	ENSMUSG00000075014	Gm10800
chr5	90472145	3	intron (ENSMUST00000031314, intron 11 of 14)	ENSMUSG00000029368	Alb
chr15	32925833	2	intron (ENSMUST00000022871, intron 1 of 4)	ENSMUSG00000022261	Sdc2
chr7	6727761	2	intron (ENSMUST00000150182, intron 1 of 9)	ENSMUSG00000002265	Peg3
chr7	113818555	2	intron (ENSMUST00000084696, intron 2 of 5)	ENSMUSG00000038156	Spon1
chr8	87297538	2	Intergenic	ENSMUSG00000098768	Gm27207
chr1	96565940	1	intron (ENSMUST00000161357, intron 2 of 13)	ENSMUSG00000057506	Bloc1s2
chr11	21131253	1	intron (ENSMUST00000149675, intron 1 of 6)	ENSMUSG00000020134	Peli1
chr11	43982058	1	Intergenic	ENSMUSG00000053528	A530021J07Rik
chr12	70683620	1	Intergenic	ENSMUSG00000081210	Gm12933
chr14	92878875	1	Intergenic	ENSMUSG00000065014	Gm23509
chr15	59075752	1	intron (ENSMUST00000080371, intron 1 of 14)	ENSMUSG00000022353	Mtss1
chr2	31492656	1	intron (ENSMUST00000102840, intron 8 of 15)	ENSMUSG00000076441	Ass1
chr2	143961507	1	exon (ENSMUST00000132434, exon 4 of 4)	ENSMUSG00000027422	Rrbp1
chr4	49505870	1	intron (ENSMUST00000043056, intron 1 of 3)	ENSMUSG00000039653	Baat
chr6	146138477	1	intron (ENSMUST00000137938, intron 2 of 2)	ENSMUSG00000030287	Itpr2
chr7	140769102	1	exon (ENSMUST00000026552, exon 3 of 9)	ENSMUSG00000025479	Cyp2e1
chr8	127460580	1	intron (ENSMUST00000160272, intron 21 of 24)	ENSMUSG00000025812	Pard3
chr9	3007940	1	intron (ENSMUST00000181242, intron 2 of 3)	ENSMUSG00000096385	Gm11168
chrUn_JH584304	70308	1	Intergenic	ENSMUSG00000095041
chrUn_JH584304	99993	1	Intergenic	ENSMUSG00000095041
chrUn_JH584304	105190	1	Intergenic	ENSMUSG00000095041

### Sheet: ms10
Chr	Position	Count	Annotation	Gene Name	Gene Alias
chr5	88755135	12	intron (ENSMUST00000006424, intron 5 of 5)	ENSMUSG00000029366	Dck
chr18	19438517	10	Intergenic	ENSMUSG00000087960	Gm25392
chr8	18993220	9	Intergenic	ENSMUSG00000053695	Defb37
chr10	123188445	7	intron (ENSMUST00000020334, intron 1 of 21)	ENSMUSG00000020124	Usp15
chr16	93745011	7	intron (ENSMUST00000045004, intron 4 of 36)	ENSMUSG00000022946	Dop1b
chr17	63105100	7	intron (ENSMUST00000112840, intron 7 of 8)	ENSMUSG00000089586	NA
chr14	31637245	6	intron (ENSMUST00000135751, intron 2 of 2)	ENSMUSG00000021884	Hacl1
chr18	62946783	6	intron (ENSMUST00000163716, intron 4 of 5)	ENSMUSG00000071847	Apcdd1
chr4	26184363	5	intron (ENSMUST00000160847, intron 1 of 13)	ENSMUSG00000022821	Hgd
chr7	27729976	5	Intergenic	ENSMUSG00000037640	Zfp60
chr7	115563526	5	intron (ENSMUST00000166877, intron 9 of 15)	ENSMUSG00000051910	Sox6
chr13	114896488	4	intron (ENSMUST00000056117, intron 2 of 29)	ENSMUSG00000015533	Itga2
chr18	62064282	4	Intergenic	ENSMUSG00000045629	Sh3tc2
chr7	80625705	4	intron (ENSMUST00000122255, intron 3 of 14)	ENSMUSG00000030527	Crtc3
chr1	67123932	3	intron (ENSMUST00000027144, intron 1 of 37)	ENSMUSG00000025991	Cps1
chr16	37586557	3	intron (ENSMUST00000160847, intron 1 of 13)	ENSMUSG00000022821	Hgd
chr2	59262867	3	intron (ENSMUST00000112577, intron 1 of 20)	ENSMUSG00000026991	Pkp4
chr5	90469398	3	intron (ENSMUST00000031314, intron 8 of 14)	ENSMUSG00000029368	Alb
chr12	78350936	2	intron (ENSMUST00000110388, intron 2 of 22)	ENSMUSG00000047454	Gphn
chr13	54531164	2	intron (ENSMUST00000121401, intron 4 of 9)	ENSMUSG00000043183	Simc1
chr18	12735150	2	intron (ENSMUST00000169401, intron 12 of 13)	ENSMUSG00000024424	Ttc39c
chr4	129805418	2	Intergenic	ENSMUSG00000028788	Ptp4a2
chr5	90477848	2	Intergenic	ENSMUSG00000054932	Afp
chr7	63936950	2	promoter-TSS (ENSMUST00000183907)	ENSMUSG00000052040	Klf13
chr9	82985311	2	Intergenic	ENSMUSG00000032253	Phip
chrUn_JH584304	103827	2	Intergenic	ENSMUSG00000095041	NA
chr1	13699098	1	intron (ENSMUST00000088542, intron 3 of 3)	ENSMUSG00000067813	Xkr9
chr1	173241180	1	Intergenic	ENSMUSG00000005339	Fcer1a
chr11	83296800	1	intron (ENSMUST00000176518, intron 2 of 2)	ENSMUSG00000018733	Pex12
chr14	14143756	1	intron (ENSMUST00000160847, intron 1 of 13)	ENSMUSG00000022821	Hgd
chr2	98662861	1	intron (ENSMUST00000099684, intron 1 of 3)	ENSMUSG00000075015	Gm10801
chr2	154128939	1	Intergenic	ENSMUSG00000027482	Bpifa3
chr3	5276690	1	intron (ENSMUST00000026284, intron 3 of 10)	ENSMUSG00000025255	Bpifa3
chr4	150859387	1	intron (ENSMUST00000030811, intron 1 of 3)	ENSMUSG00000028967	Errfi1
chr5	125387755	1	TTS (ENSMUST00000108707)	ENSMUSG00000008348	Ubc
chr6	47740263	1	Intergenic	ENSMUSG00000094807	Gm24975
chr8	122480469	1	promoter-TSS (ENSMUST00000131934)	ENSMUSG00000049482	Ctu2
chr9	3024078	1	exon (ENSMUST00000099683, exon 2 of 5)	ENSMUSG00000075014	Gm10800
chrUn_JH584304	72847	1	Intergenic	ENSMUSG00000095041	NA
chrUn_JH584304	74138	1	Intergenic	ENSMUSG00000095041	NA

### Sheet: ms11
Table S8: Non-redundant off-target integration sites with read count and annotation for Repair Drive mice (mouse 7-11).
Chr	Position	Count	Annotation	Gene Name	Gene Alias
chr5	90473913	59	intron (ENSMUST00000031314, intron 12 of 14)	ENSMUSG00000029368	Alb
chr6	57581140	50	exon (ENSMUST00000031817, exon 1 of 23)	ENSMUSG00000029798	Herc6
chr8	104250994	39	exon (ENSMUST00000034342, exon 1 of 4)	ENSMUSG00000054400	Cklf
chr1	152619976	31	intron (ENSMUST00000149536, intron 2 of 5)	ENSMUSG00000026482	Rgl1
chr18	16701761	28	intron (ENSMUST00000025166, intron 2 of 15)	ENSMUSG00000085575	Gm15485
chr5	44651554	26	intron (ENSMUST00000070748, intron 2 of 7)	ENSMUSG00000039706	Lbd2
chr1	67134352	24	intron (ENSMUST00000027144, intron 1 of 37)	ENSMUSG00000025991	Cps1
chr5	90476623	23	TTS (ENSMUST00000031314)	ENSMUSG00000054932	Afp
chr5	4169460	14	Intergenic	ENSMUSG00000053178	Mterf1b
chr19	26211394	12	Intergenic	ENSMUSG00000084589	Gm25176
chr3	145648625	12	exon (ENSMUST00000029846, exon 3 of 5)	ENSMUSG00000028195	Ccn1
chr1	167176918	11	Intergenic	ENSMUSG00000103333	Gm37994
chr4	102895418	9	intron (ENSMUST00000183855, intron 7 of 10)	ENSMUSG00000028524	Sgip1
chr4	119345831	8	intron (ENSMUST00000146186, intron 2 of 2)	ENSMUSG00000028637	Ccdc30
chr9	48589320	6	Intergenic	ENSMUSG00000032271	Nnmt
chr1	67180986	5	intron (ENSMUST00000027144, intron 21 of 37)	ENSMUSG00000025991	Cps1
chr9	9048641	5	intron (ENSMUST00000182617, intron 6 of 15)	ENSMUSG00000078117	Gm16485
chr1	67192245	4	intron (ENSMUST00000027144, intron 21 of 37)	ENSMUSG00000086204	Gm15668
chr11	102434219	4	promoter-TSS (ENSMUST00000123500)	ENSMUSG00000034708	Grn
chr14	11072316	3	intron (ENSMUST00000160956, intron 2 of 4)	ENSMUSG00000060579	Fhit
chr19	5828207	3	exon (ENSMUST00000173672, exon 1 of 1)	ENSMUSG00000098865	Neat1
chr2	71274174	2	TTS (ENSMUST00000147553)	ENSMUSG00000027010	Slc25a12
chr4	150856913	2	intron (ENSMUST00000030811, intron 1 of 3)	ENSMUSG00000028967	Errfi1
chrX	53798755	2	Intergenic	ENSMUSG00000054626	Xlr
chr15	82037332	1	intron (ENSMUST00000164775, intron 3 of 3)	ENSMUSG00000022472	Desi1
chr4	107117372	1	Intergenic	ENSMUSG00000085304	Gm12802
chr7	25285239	1	promoter-TSS (ENSMUST00000167379)	ENSMUSG00000005442	Cic
