## Supplemental Table 9 for "*In vivo* expansion of gene-targeted hepatocytes through transient inhibition of an essential gene"

### Sheet: Liver lesions
Table S9: List of liver lesions in mice enrolled in the long-term expansion experiment (1 year).
Mouse ID	Experimental group	Type of lesion	Ki67	Tunel	Cd34	Reticulin	Fah
467	Control (1 out of 13 mice)	Subcapsular vascular lesion – possible hemangioma	Mild focal aggregation of Ki67 in the lesion	Markedly increased	No lesion	Loss in steatotic areas (expected)	Loss in the lesion
6718	Unselected (2 out of 14 mice)	Localized proliferative lesion (steatotic)	Lesion: 25%; Non-lesion: 8%	Lesion: 3%; Non-lesion: 4%	Lesion: abnormal sinusoidal expression; Non-lesion: Normal	Lesion: Wide cords with diffuse loss; Non-lesion: Patchy	Patchy loss
6722	Unselected (2 out of 14 mice)	Localized proliferative lesion	Lesion: 25%; Non-lesion: 2%	Lesion: 1%; Non-lesion: 2%	Lesion: abnormal sinusoidal expression; Non-lesion: Normal	Lesion: Wide cords with patchy loss; Non-lesion: Patchy	No loss in the lesion
624	Repair Drive (2 out of 14 mice)	Localized proliferative lesion	Lesion: 20%; Non-lesion: <1%	Lesion: 3%; Non-lesion: <1%	Lesion: abnormal sinusoidal expression; Non-lesion: Normal	Lesion: Wide cords with patchy loss; Non-lesion: Patchy	Loss in lesion
7188	Repair Drive (2 out of 14 mice)	Localized proliferative lesion (steatotic)	Lesion: 28%; Non-lesion: 3%	Lesion: 1%; Non-lesion: 2%	Lesion: abnormal sinusoidal expression; Non-lesion: Normal	Lesion: Wide cords with patchy loss; Non-lesion: Patchy	Moderate loss in the lesion
