## Supplemental Table 10 for "*In vivo* expansion of gene-targeted hepatocytes through transient inhibition of an essential gene"

### Sheet: Sheet1
Table S10: List of primers.
primer name	primer sequence	Assay	Figures
tfrc_F	CTT CCC ACC ATG CTT GTT GC	Vector Copy Number ddPCR	Supplementary Fig. 8
tfrc_R	CAC TTC CGC TGC TGT ACG AA
SaCas9_copy_F2	GAA GCA GAT CGC CAA AGA AAT C
SaCas9_copy_R2	CCG GTA TAG CCC TTC AGA TTA G
donor_copy_F2	TGG ACA TGG AGC TGG AAA TG
donor_copy_R2	TGC ACT CCA GTC GTT CAT AAG
APOAI_long_F2	CAA GCA GAA GAC GGC ATA CGA GAT NNN YRN NNY RNN NYR NNN GGA AGA AGA GCT GGA CAC CC	SMRT-seq	Fig. 4 and Supplementary Fig. 20
APOAI_long_R1	AAT GAT ACG GCG ACC ACC GAG ATC NNN YRN NNY RNN NYR NNN AGG TAG AGT AGC TGC AGC CT
SMRT-seq_F	CAA GCA GAA GAC GGC ATA CGA GAT
SMRT-seq_R	AAT GAT ACG GCG ACC ACC GAG ATC
SMRT_BC21_F	CTA TAC ATA GTG ATG TCA AGC AGA AGA CGG CAT ACG AGA T
SMRT_BC21_R	CTA TAC ATA GTG ATG TAA TGA TAC GGC GAC CAC CGA GAT C
SMRT_BC22_F	CAC TCA CGT GTG ATA TCA AGC AGA AGA CGG CAT ACG AGA T
SMRT_BC22_R	CAC TCA CGT GTG ATA TAA TGA TAC GGC GAC CAC CGA GAT C
SMRT_BC23_F	CAG AGA GAT ATC TCT GCA AGC AGA AGA CGG CAT ACG AGA T
SMRT_BC23_R	CAG AGA GAT ATC TCT GAA TGA TAC GGC GAC CAC CGA GAT C
SMRT_BC24_F	CAT GTA GAG CAG AGA GCA AGC AGA AGA CGG CAT ACG AGA T
SMRT_BC24_R	CAT GTA GAG CAG AGA GAA TGA TAC GGC GAC CAC CGA GAT C
SMRT_BC25_F	CGC GAC ACG CTC GCG CCA AGC AGA AGA CGG CAT ACG AGA T
SMRT_BC25_R	CGC GAC ACG CTC GCG CAA TGA TAC GGC GAC CAC CGA GAT C
SMRT_BC26_F	CAC AGA GAC ACG CAC ACA AGC AGA AGA CGG CAT ACG AGA T
SMRT_BC26_R	CAC AGA GAC ACG CAC AAA TGA TAC GGC GAC CAC CGA GAT C
SMRT_BC27_F	CTC ACA CTC TCT CAC ACA AGC AGA AGA CGG CAT ACG AGA T
SMRT_BC27_R	CTC ACA CTC TCT CAC AAA TGA TAC GGC GAC CAC CGA GAT C
SMRT_BC57_F	GAC GAG CGT CTG AGA GCA AGC AGA AGA CGG CAT ACG AGA T
SMRT_BC57_R	GAC GAG CGT CTG AGA GAA TGA TAC GGC GAC CAC CGA GAT C
SMRT_BC29_F	TAT ATA TGT CTA TAG ACA AGC AGA AGA CGG CAT ACG AGA T
SMRT_BC29_R	TAT ATA TGT CTA TAG AAA TGA TAC GGC GAC CAC CGA GAT C
SMRT_BC30_F	TCT CTC TAT CGC GCT CCA AGC AGA AGA CGG CAT ACG AGA T
SMRT_BC30_R	TCT CTC TAT CGC GCT CAA TGA TAC GGC GAC CAC CGA GAT C
SMRT_BC31_F	GAT GTC TGA GTG TGT GCA AGC AGA AGA CGG CAT ACG AGA T
SMRT_BC31_R	GAT GTC TGA GTG TGT GAA TGA TAC GGC GAC CAC CGA GAT C
Miseq Common Adapter	[Phos]GATCGGAAGAGC*C*A	AAV integration assay adapters	Fig. 5 and Supplementary Fig. 13 and 16
A06	AATGATACGGCGACCACCGAGATCTACACACTGCATANNWNNWNNACACTCTTTCCCTACACGACGCTCTTCCGATC*T
A07	AATGATACGGCGACCACCGAGATCTACACAAGGAGTANNWNNWNNACACTCTTTCCCTACACGACGCTCTTCCGATC*T
A08	AATGATACGGCGACCACCGAGATCTACACCTAAGCCTNNWNNWNNACACTCTTTCCCTACACGACGCTCTTCCGATC*T
A09	AATGATACGGCGACCACCGAGATCTACACGACATTGTNNWNNWNNACACTCTTTCCCTACACGACGCTCTTCCGATC*T
A10	AATGATACGGCGACCACCGAGATCTACACACTGATGGNNWNNWNNACACTCTTTCCCTACACGACGCTCTTCCGATC*T
A11	AATGATACGGCGACCACCGAGATCTACACGTACCTAGNNWNNWNNACACTCTTTCCCTACACGACGCTCTTCCGATC*T
A12	AATGATACGGCGACCACCGAGATCTACACCAGAGCTANNWNNWNNACACTCTTTCCCTACACGACGCTCTTCCGATC*T
A13	AATGATACGGCGACCACCGAGATCTACACCATAGTGANNWNNWNNACACTCTTTCCCTACACGACGCTCTTCCGATC*T
A14	AATGATACGGCGACCACCGAGATCTACACTACCTAGTNNWNNWNNACACTCTTTCCCTACACGACGCTCTTCCGATC*T
A15	AATGATACGGCGACCACCGAGATCTACACCGCGATATNNWNNWNNACACTCTTTCCCTACACGACGCTCTTCCGATC*T
A16	AATGATACGGCGACCACCGAGATCTACACTGGATTGTNNWNNWNNACACTCTTTCCCTACACGACGCTCTTCCGATC*T
tomato_F1	CGG CAT GGA CGA GCT GTA CAA GTA A	AAV integration assay primers
tomato_F2	GAG CTG TAC AAG TAA ACC GGT TCG C
3HA_F_0nt	TGG AGT TCA GAC GTG TGC TCT TCC GAT CTG CCT GGA GCT GAA CCC GAT CTC
3HA_F_1nt	TGG AGT TCA GAC GTG TGC TCT TCC GAT CTT GCC TGG AGC TGA ACC CGA TCT C
3HA_F_2nt	TGG AGT TCA GAC GTG TGC TCT TCC GAT CTG TGC CTG GAG CTG AAC CCG ATC TC
3HA_F_3nt	TGG AGT TCA GAC GTG TGC TCT TCC GAT CTA GTG CCT GGA GCT GAA CCC GAT CTC
3HA_F_4nt	TGG AGT TCA GAC GTG TGC TCT TCC GAT CTG AGT GCC TGG AGC TGA ACC CGA TCT C
3HA_F_5nt	TGG AGT TCA GAC GTG TGC TCT TCC GAT CTA GAG TGC CTG GAG CTG AAC CCG ATC TC
P5_1	AATGATACGGCGACCACCGAGATCTA
P5_2	AAT GAT ACG GCG ACC ACC GAG ATC TAC AC
P5_A06	AAT GAT ACG GCG ACC ACC GAG ATC TAC ACA CTG CAT A
P5_A07	AAT GAT ACG GCG ACC ACC GAG ATC TAC ACA AGG AGT A
P5_A08	AAT GAT ACG GCG ACC ACC GAG ATC TAC ACC TAA GCC T
P5_A09	AAT GAT ACG GCG ACC ACC GAG ATC TAC ACG ACA TTG T
P5_A10	AAT GAT ACG GCG ACC ACC GAG ATC TAC ACA CTG ATG G
P5_A11	AAT GAT ACG GCG ACC ACC GAG ATC TAC ACG TAC CTA G
P5_A12	AAT GAT ACG GCG ACC ACC GAG ATC TAC ACC AGA GCT A
P5_A13	AAT GAT ACG GCG ACC ACC GAG ATC TAC ACC ATA GTG A
P5_A14	AAT GAT ACG GCG ACC ACC GAG ATC TAC ACT ACC TAG T
P5_A15	AAT GAT ACG GCG ACC ACC GAG ATC TAC ACC GCG ATA T
P5_A16	AAT GAT ACG GCG ACC ACC GAG ATC TAC ACT GGA TTG T
P7_1	CAAGCAGAAGACGGCATACGAGATATCGTGATGTGACTGGAGTTCAGACGTGTGCT
P7_2	CAAGCAGAAGACGGCATACGAGATATACATCGGTGACTGGAGTTCAGACGTGTGCT
P7_3	CAAGCAGAAGACGGCATACGAGATATGCCTAAGTGACTGGAGTTCAGACGTGTGCT
P7_4	CAAGCAGAAGACGGCATACGAGATATTGGTCAGTGACTGGAGTTCAGACGTGTGCT
P7_5	CAAGCAGAAGACGGCATACGAGATATCACTGTGTGACTGGAGTTCAGACGTGTGCT
P7_6	CAAGCAGAAGACGGCATACGAGATATATTGGCGTGACTGGAGTTCAGACGTGTGCT
P7_7	CAAGCAGAAGACGGCATACGAGATATGATCTGGTGACTGGAGTTCAGACGTGTGCT
P7_8	CAAGCAGAAGACGGCATACGAGATATTCAAGTGTGACTGGAGTTCAGACGTGTGCT
P7_9	CAAGCAGAAGACGGCATACGAGATATCTGATCGTGACTGGAGTTCAGACGTGTGCT
P7_10	CAAGCAGAAGACGGCATACGAGATATAAGCTAGTGACTGGAGTTCAGACGTGTGCT
P7_11	CAAGCAGAAGACGGCATACGAGATATGTAGCCGTGACTGGAGTTCAGACGTGTGCT
Tomato_F1	cggcatggacgagctgtacaagtaa	Alb integration validation	Supplementary Fig. 22
Alb_R2	ACACCCATGACGTTGCCTT
Tomato_F2	gagctgtacaagtaaACCGGTtcgc
Alb_R1	GCATGGCTTCTTCGTGGAAC
Tomato_F1	cggcatggacgagctgtacaagtaa	Cps1 integration validation
Cps1_R2	TCCCGTCCTTGTTTGGCAAA
Tomato_F2	gagctgtacaagtaaACCGGTtcgc
Cps1_R1	AACCCAGGAGTAACCCCCTT
WRL_0066	GTACTACGAGGAAACCGGGAAC	AAV-CRISPR titer	AAVs titer
WRL_0068	GTTGTTGTAGAAGGAGGCGATAAAC
EYFP For2	GCATCGACTTCAAGGAGGAC	AAV-GFP titer
EGFP_Rev2	TGCACGCTGCCGTCCTCGATG
MDG_0054	ATGCATTCTGTGGAGGCTCT	AAV-Donor titer
MDG_0056	GCTGATCTCCCTTTGTGGAAG
WRL_0397	CCACTCTGTCAACGGCTGCAAC	AAV-Donor titer
SynPARevSeq	CACACAAAAAACCAACACACAGATCTAATG
MDG_038	CATGTTCGGGGAAACTAGGA	AAV-Donor Integration PCR	Fig. 2c, 3c and Extended Fig. 4a
AH_0010	CTTGTGCTGAACACTCCATAAG
MDG_025a	AAACAGAAGGTGCAGCCCTA	PCR for Apoa1 ICE analysis	Extended Fig. 2a, 3a and 4b
MDG_025b	CTCGGCTAGCACAAGAAACC
MDG_0150	AGGGAAGGCAGTGAGTTAGA	HDR ddPCR	Fig. 2d,e and 3d,e
MDG_0202	CGGGattctcttcgacatcc
MDG_0162 (probe)	AGCGCGCGCCAGAAGCTGCA
MDG_0150	AGGGAAGGCAGTGAGTTAGA	NHEJ ddPCR
MDG_0151	gataagtagcatggcgggtt
MDG_0162 (probe)	AGCGCGCGCCAGAAGCTGCA
MDG_0158	GCTGAGCTTATCAGTCTCCC	Ref ddPCR
MDG_0159	GAAGGCACCAAGAACACAGA
MDG_0163 (probe)	AGCCCAGCCCCTGCCCACACA
